# A genetic platform for a biocementation bacterium

**DOI:** 10.64898/2025.12.05.692644

**Authors:** Luis Ortiz, Ariela Esmurria, Charlie Gilbert, Alexander Crits-Christoph, Tyler P. Barnum, Christopher P. Mancuso, Shinyoung Clair Kang, Julia Leung, Kathrin Fenn, Melanie B. Abrams, Stephanie L. Brumwell, Henry H. Lee, Nili Ostrov

## Abstract

*Sporosarcina pasteurii* is the most widely studied bacterium for microbially-induced calcium carbonate precipitation (MICP), a process of intense interest for materials and construction applications. Despite two decades of investigation, *S. pasteurii* has remained genetically intractable, limiting our mechanistic understanding of biomineralization pathways and constraining efforts to engineer scalable solutions. Here, we present the first genetic toolkit for *S. pasteurii*, including a stable replicating plasmid, a conjugation-based DNA delivery protocol, engineered inducible promoters, and methods for genome modification. Using homologous recombination, we precisely deleted 5.7 kb of the genome spanning two operons encoding urease activity and demonstrated complete loss of biocementation. We also screened a library of engineered transposon constructs for activity in *S. pasteurii* and generated a genome-wide mutant library with >15,000 unique insertion sites. Using this library, we identified putative genes affecting ureolytic growth, revealing previously inaccessible aspects of *S. pasteurii* genetics. This work establishes *S. pasteurii* as a genetically tractable platform for rational engineering of MICP and constitutes the first genetic modification capability within the *Sporosarcina* genus.
