## Supplementary Data Table 1 for "A genetic platform for a biocementation bacterium"

### Sheet: Sheet 1
promoter ID	gene name	locus tag	DNA sequence	genomic coordinate start	genomic coordinate end	length (bp)	source genome accession	notes	promoter used for constitutive mScarlet expression?	promoters used for inducible mScarlet expression?	promoters used for tetR expression?	promoters used in transposon variant libraries?
P1	Elongation factor Tu	WP_115363647.1	TTGTAATTCACTCTTGTTTTCAGTATAAATAAGCTATAGAGTATAGGTGACTGGGGATTAATCTCCAGTACCTATAAAAATAAAAAACTTTCATATACTTAAGGAGGCTTTCCATA	3120169	3120668	116	GCF_900457495.1		TRUE	TRUE	FALSE	FALSE
P2	50S ribosomal protein L7/L12	WP_115363659.1	TAGGACAATTACCTGCCTAGTCAGGGGATTTGAACGAGTGCAATTGCCTGCTTAGTCAGGTAATTTGGATGGAAAAATTCAGCAAGGGTACAACTTGCATAATCGGACCTATCAAAGAATAGGCAAAAAACATTTAGGAGGAAATCATA	3132530	3133029	149	GCF_900457495.1		TRUE	FALSE	FALSE	TRUE
P2-riboJ	50S ribosomal protein L7/L12	WP_115363659.1	TAGGACAATTACCTGCCTAGTCAGGGGATTTGAACGAGTGCAATTGCCTGCTTAGTCAGGTAATTTGGATGGAAAAATTCAGCAAGGGTACAACTTGCATAATCGGACCTATCAAAGAATAGGCAAAAAACATTTAGGAGGAAATCATAAGCTGTCACCGGATGTGCTTTCCGGTCTGATGAGTCCGTGAGGACGAAACAGCCTCTACAAATAATTTTGTTTAAGAATTCATTAAAGAGGAGAAAGGTACC	3132530	3133029	251	GCF_900457495.1	The RiboJ ribozyme (Lou et al 2012) was added to the 3' end of two endogenous S. pasteurii promoters in an effort to insulate Tn expression from potential mRNA secondary structure. A strong E. coli RBS was placed downstream the RiboJ to maximize protein expression. RiboJ: AGCTGTCACCGGATGTGCTTTCCGGTCTGATGAGTCCGTGAGGACGAAACAGCCTCTACAAATAATTTTGTTTAA Spacer + RBS: GAATTCATTAAAGAGGAGAAAGGTACC	FALSE	FALSE	FALSE	TRUE
P3	Trigger factor	WP_115361558.1	AATATATTGAAAGATCATGACGTTATGCTATACTGAAACAGTTGTCAAAATTGCATATACGTGTAAAATAGATTTACAAAAGATTCGGAGGTTTTTTAAC	1872163	1872662	100	GCF_900457495.1		TRUE	TRUE	FALSE	FALSE
P4	DNA-directed RNA polymerase subunit beta'	WP_115363653.1	GTTATTTAAGTTGAATCATATTTAAAGTAAGGGGAAAGTGACTGCTTTCTCCTTACTTACTTATAAAAATCCAGTTGCCAGCGATAAGACTAAAGGGAGGTAGGCTCC	3127493	3127992	108	GCF_900457495.1		TRUE	FALSE	TRUE	FALSE
P5	30S ribosomal protein S7	WP_075526620.1	TGTGAAATACAATCTAAGTGAAGTTGCATAAAAACCCAGCTGGTATTAAATGTGCAAATGACTTGATCCTTAAAATATAAGAAATGTGTGAAAGGAGGACAAAAAC	3122883	3123382	106	GCF_900457495.1		TRUE	FALSE	FALSE	FALSE
P6	DNA-directed RNA polymerase subunit alpha	WP_115363610.1	TAATGGCTTTTACTCCATTTGATTGAGAAACACAATTTTTGTCAAAGATAAATTGTATGATAGAAATTCGCTAATGCGAAAATCGATTTCAATATGGAACGGCCAGTATATACGACGTTTCGAAGGAGGGTAAACGA	3104238	3104737	137	GCF_900457495.1		TRUE	FALSE	FALSE	TRUE
P7	50S ribosomal protein L13	WP_075526656.1	ATAGCTTCATATTGATTGAAAAATGGCCGCTAAATTGAAGTGAATACTTCATAACAACTTTACCGTGTGTTTTTCAATAAAATGCTTGACTATAAGCAGAAATCGTTATAAGATTAGAAATGGTAATTCTAAAACCCCACAATAAGCCCCGGAAGGTTATTTGTGTTTAGGGATATAGAGATTAAATCGGGAAATTTACAGTTAATTAGGAGGATACAATT	3099131	3099630	221	GCF_900457495.1		TRUE	FALSE	FALSE	TRUE
P8	DNA polymerase III subunit beta	WP_115359604.1	TGATAACTTGTGAGTAACATAGAATAACTTATGCATATCTGCAAACAGGTTATGCACATGTTGAAAACCTTGTGTCAGTGTGGTAAAGTCACTTATCCACAAATCCACAGGCCCTATTACTATTATTACTATCTTTTAATTAATTAATATAAATATATAAGCGAGGGTATGAA	1023	1522	173	GCF_900457495.1		TRUE	FALSE	FALSE	TRUE
P8-riboJ	DNA polymerase III subunit beta	WP_115359604.1	TGATAACTTGTGAGTAACATAGAATAACTTATGCATATCTGCAAACAGGTTATGCACATGTTGAAAACCTTGTGTCAGTGTGGTAAAGTCACTTATCCACAAATCCACAGGCCCTATTACTATTATTACTATCTTTTAATTAATTAATATAAATATATAAGCGAGGGTATGAAAGCTGTCACCGGATGTGCTTTCCGGTCTGATGAGTCCGTGAGGACGAAACAGCCTCTACAAATAATTTTGTTTAAGAATTCATTAAAGAGGAGAAAGGTACC	1023	1522	275	GCF_900457495.1	The RiboJ ribozyme (Lou et al 2012) was added to the 3' end of two endogenous S. pasteurii promoters in an effort to insulate Tn expression from potential mRNA secondary structure. A strong E. coli RBS was placed downstream the RiboJ to maximize protein expression. RiboJ: AGCTGTCACCGGATGTGCTTTCCGGTCTGATGAGTCCGTGAGGACGAAACAGCCTCTACAAATAATTTTGTTTAA Spacer + RBS: GAATTCATTAAAGAGGAGAAAGGTACC	FALSE	FALSE	FALSE	TRUE
P9	Redox-regulated ATPase YchF	WP_115363928.1	GGAAATAGACATTTTATCTTGTTATCCTTATAATAGAAGAGTTGAAAGTACTTGAACTTTTATGAAATAGCGATTGATATAGATGAAAGGTAGTGGAATAT	3285528	3286027	101	GCF_900457495.1		TRUE	FALSE	FALSE	FALSE
P10	Ribosome biogenesis GTPase Der	WP_115360659.1	ATTTGAATGAGAAGATTTTGAAAAACTCATACGGTGATGGTGCTCTTTTAGGGCATCATCATCTTTTTTTGTGTATACTAACAGAAGATAATCTGGAAGGATGTTTTAAGT	1296557	1297056	111	GCF_900457495.1		TRUE	FALSE	TRUE	FALSE
P11	L-serine ammonia-lyase, iron-sulfur-dependent subunit beta	WP_115360424.1	AATAAATGTGTCAGGCTTTTCAAGAAACCTAAATAAAAGTAGAGCAGGGAAATCTAACAGATTCTCTACTCTACTTTTTCTCTCTTTATTGAAGGGAAATTTAAAAGTGAAAAGTATTTTGGCATCGTCCGCCTATTGATGTAAAATAGAAGTAAGTGCAGTAGAAGGGGGTATGAAAA	1032936	1033435	179	GCF_900457495.1		TRUE	FALSE	FALSE	TRUE
P12	RelA/SpoT family protein	WP_115361434.1	TTTGAATAAAAAAACTTGAAAGAAACTGACCATGCATTCCCCTCCTAAAGCTTTATTTTGGGAGGGAAAGCGGTCTTTTTTGTTTTATTATTTTGTCCATGTGGTCTGATGAAGAATAAAGTAGTGGAAATAGGACTGCCAGGCAAAAAGAAACATAACATATCTTGTCTTTTCAAAACCTTGGTTTTTGCATCTTCTTCTTGAAAAGCTTATGATAGAGAGAAGGGGCATTTTTCAAAATATTAATTTGTTTTGTGAAGATGTCTTTGTTAAGATTAAAAACAGCACAGTTATCGATCGTACTTTATCATAGAATAAACTTATAATGGCAATGGGATTTTTGTTTACTTAGGAAATACTTTTCTTTTAAGTGAGTCTTATTTACTAAAGACACTAAAG…	1798464	1798963	424	GCF_900457495.1		TRUE	FALSE	FALSE	TRUE
P13	LemA family protein	WP_115362846.1	TTGTCGCCACCTCCATCTCTTAGTATGTGCATGTGTTTTTAATAATATGCATAACATAAAGAATGGATACACTGAAAATGATTAAAGTATCGCTGAAAAGCCAAATGCTTGGGCATAAGTTTAATAGTGCAAGTAAAGTGGGTAAAGTAAAAATAACAATTTATTGAGGAGTGGTATT	2659656	2660155	178	GCF_900457495.1		TRUE	FALSE	FALSE	FALSE
P14	DNA mismatch repair protein MutS	WP_115360527.1	GAGGGATTGCACTTTTCATACCATCATTGAGCCGGACTTTCCGGCTTTTTTCTATTTCAACGATAAATTGGATTATCTAGCCAATCCCCGGGTTTTCTTTAAATCCATTGGAATTTTGATATAATGAATAAAACATGACTTTATAGTGAGGTACATA	1148562	1149061	157	GCF_900457495.1		TRUE	FALSE	FALSE	TRUE
P15	Na/Pi cotransporter family protein	WP_115360991.1	TTTGGAAACCTCCTTACTCCATTCTAGTCTATCATCAATAGAAGAAAATAGGATCGTTCAAACATTTGACAGATTGATGACATTTTCATATTCAATTGTAAAGGGAATGTAAATTTTATCACTTAGCTATTTACAATGAGTCAATAAGACAAGCATAATGAATAACGGTATATTGATAAATGAATGAATGGGGTTGACTACTAA	1555237	1555736	204	GCF_900457495.1		TRUE	FALSE	FALSE	FALSE
P16	GTP cyclohydrolase I FolE	WP_115360664.1	AGGTTACGCTACATAGGAGCTTGTCTGTTGAGTCTTGGTAAGAGATTCGGGGACAAGTTCCTTTTATTTTTCGCGAAAATAAGTGAGTACATGAACTGTACTGAGAAGGGCGAATATGCTACTATTTTTGAAGGAACATGTTTTGTTGATTGAGGAGGATTTGAAGA	1302194	1302693	167	GCF_900457495.1		TRUE	FALSE	FALSE	FALSE
P17	Division/cell wall cluster transcriptional repressor MraZ	WP_075528508.1	TCTTGAAGGCTGGAACTCATCTTGCAGAAAATGCAAGATGAGTTTTTTTGTTGGAAGCTTATATAAGGATTTTCACTATAAGTCATAAGTAAAATGCTTAAATTTAGAAACCAATCTCACTGTAAATAAGTCGATAGGCACATTTTAAAGATAATCATAAATATTTTTAGGTTTTAGGTGGAGGAATGTGGGGGGATGTGGTACATTTATTTTACATAGTGGGGTGAAGAGT	975485	975984	232	GCF_900457495.1		TRUE	FALSE	FALSE	FALSE
P18	DNA primase	WP_115360958.1	TGGCAATGGACAGGTTCTTCTTTTCGGGAATTTGGCAATTCATTAAGCAAAATGTATACCATTAGAATTATTTTGTGCTATCATGTAGAATGGTAGTTTCGAAGGTGAATAGAATATACCTATAAATCCTTCCTTTATTTTATATAGAAGCTAGTATTTTAGTTGGACTAAAGAGACAGTTCTGTATATACATACTTTTTGCCAGTTCAAAGACCAAAAAAAGTTTTAGAATCCGTTCATGATTAATCGGCGTAAATTTGGAGTTACATACGAGCAAAGTATCCATCTTTAAGTAAAGATTAAGCAGACGCAAATGAATGTGATTCGGTATCATGAAGGATTAATAATATTTTACTAGTATTAAAATGAAAATAAGTAGCAATATAAGCGTAAAACATT…	1538414	1538913	500	GCF_900457495.1		TRUE	FALSE	FALSE	TRUE
P19	NAD kinase	WP_115362278.1	TTTAAATTTCCTCCCTTTTGTTTTACAATCAAGTATACGGTAAATAACCCAAAATGTTTCAGAACGTGCTAAAGTAATATTAATTAGTTTAAAGGAGTGCTATAT	2312356	2312855	105	GCF_900457495.1		TRUE	FALSE	TRUE	FALSE
P20	Lipoate-protein ligase	WP_115360214.1	TTATTCTCATCTCCTTTACCCTTGTGTACTAGTACTGCTTGGTATATTTATAGTGTATTATAACAACGAGTCAAATGTCAACACATTTTTGAAGTTTTTAGATAAAATAGGATAGAGTCTATTTTGAAGGGGCGATATTAAA	788148	788647	142	GCF_900457495.1		TRUE	FALSE	FALSE	FALSE
P21	tRNA-Met	AB1H92_00440	ctattaaaacttttcgacgcattccgaactatttttctatttgccgaagtattgactttatttcaatagatatgtagtatagtaaatgttgcttcaacac	92445	92518	100	GCF_900457495.1		TRUE	TRUE	FALSE	FALSE
