## Supplementary Data Table 4 for "A genetic platform for a biocementation bacterium"

### Sheet: Replicating plasmids
Plasmid ID	Description	E. coli AbR	Assembly Method	Single plasmid or Pool	Source	Notes	Addgene ID
pGL2_175	Bacterial gen resistance cassette, Dummy ORI, bacterial mScarlet, oriT for RK2 machinery	CAM	Loop	Single Plasmid	(Gilbert et al. 2024)	-	-
pGL2_217	Bacterial KAN resistance cassette, 23x prokaryotic ORI pool, bacterial mScarlet, oriT for RK2 machinery	CAM	Loop	Pool		-	-
pGL2_218	Bacterial GEN resistance cassette, 23x prokaryotic ORI pool, bacterial mScarlet, oriT for RK2 machinery	CAM	Loop	Pool		-	-
pGL2_219	Bacterial ERM resistance cassette, 23x prokaryotic ORI pool, bacterial mScarlet, oriT for RK2 machinery	CAM	Loop	Pool		-	-
pGL2_220	Bacterial TET resistance cassette, 23x prokaryotic ORI pool, bacterial mScarlet, oriT for RK2 machinery	CAM	Loop	Pool		-	-
pGL2_221	Bacterial CAM resistance cassette, 23x prokaryotic ORI pool, bacterial mScarlet, oriT for RK2 machinery	CAM	Loop	Pool		-	-
pGL2_222	Bacterial SPEC resistance cassette, 23x prokaryotic ORI pool, bacterial mScarlet, oriT for RK2 machinery	CAM	Loop	Pool		-	-
pGL2_228	Bacterial KAN resistance cassette, dummy ORI, bacterial mScarlet, oriT for RK2 machinery	CAM	Loop	Single Plasmid		-	-
pGL2_229	Bacterial ERM resistance cassette, dummy ORI, bacterial mScarlet, oriT for RK2 machinery	CAM	Loop	Single Plasmid		-	-
pGL2_230	Bacterial TET resistance cassette, dummy ORI, bacterial mScarlet, oriT for RK2 machinery	CAM	Loop	Single Plasmid		-	-
pGL2_231	Bacterial CAM resistance cassette, dummy ORI, bacterial mScarlet, oriT for RK2 machinery	CAM	Loop	Single Plasmid		-	-
pGL2_232	Bacterial SPEC resistance cassette, dummy ORI, bacterial mScarlet, oriT for RK2 machinery	CAM	Loop	Single Plasmid		-	-
pGL2_246	Bacterial CAM resistance cassette, pTHT15 ORI, bacterial mScarlet, oriT for RK2 machinery	CAM	Loop	Single Plasmid		-	-
pGL2_273	Bacterial KAN resistance cassette, pTHT15 ORI, bacterial mScarlet, oriT for RK2 machinery	CAM	Loop	Single Plasmid		-	-
pGL2_283	Bacterial KAN resistance cassette, pTHT15 ORI, bacterial mScarlet, oriT for RK2 machinery	CAM	Loop	Single Plasmid		-	-
pGL2_299	Bacterial ERM resistance cassette, pTHT15 ORI, bacterial mScarlet, oriT for RK2 machinery	CAM	Loop	Single Plasmid		Also present in pooled assembly of pGL2_219	250497
pGL2_321	Bacterial TET resistance cassette, pTHT15 ORI, bacterial mScarlet, oriT for RK2 machinery	CAM	Loop	Single Plasmid		-	-
pGL2_356	Bacterial SPEC resistance cassette, pTHT15 ORI, bacterial mScarlet, oriT for RK2 machinery	CAM	Loop	Single Plasmid		-	-

### Sheet: Transposon plasmids
Plasmid ID	Description	E. coli AbR	Assembly Method	Tn Promoter	Tn	Addgene ID
pGLU_383	Himar.001 Promoter Destination Vector [ERM] [Barcoded]	CARB	Isothermal	None - sfGFP dropout part for golden gate (Loop) cloning of pooled promoter variants	Himar.001	250618
pGLU_384	Himar.003 Promoter Destination Vector [ERM] [Barcoded]	CARB	Isothermal	None - sfGFP dropout part for golden gate (Loop) cloning of pooled promoter variants	Himar.003	250619
pGLU_385	Himar.004 Promoter Destination Vector [ERM] [Barcoded]	CARB	Isothermal	None - sfGFP dropout part for golden gate (Loop) cloning of pooled promoter variants	Himar.004	250620
pGLU_386	Himar.005 Promoter Destination Vector [ERM] [Barcoded]	CARB	Isothermal	None - sfGFP dropout part for golden gate (Loop) cloning of pooled promoter variants	Himar.005	250621
pGLU_387	Himar.007 Promoter Destination Vector [ERM] [Barcoded]	CARB	Isothermal	None - sfGFP dropout part for golden gate (Loop) cloning of pooled promoter variants	Himar.007	250622
pGLU_388	Tn5.001 Promoter Destination Vector [ERM] [Barcoded]	CARB	Isothermal	None - sfGFP dropout part for golden gate (Loop) cloning of pooled promoter variants	Tn5.001	250623
pGLU_389	Tn5.002 Promoter Destination Vector [ERM] [Barcoded]	CARB	Isothermal	None - sfGFP dropout part for golden gate (Loop) cloning of pooled promoter variants	Tn5.002	250624
pGLU_390	Tn5.003 Promoter Destination Vector [ERM] [Barcoded]	CARB	Isothermal	None - sfGFP dropout part for golden gate (Loop) cloning of pooled promoter variants	Tn5.003	250625
pGLU_419	P2-Himar.001 [ERM] [Barcoded]	CARB	Loop	P2	Himar.001	-
pGLU_420	P7-Himar.001 [ERM] [Barcoded]	CARB	Loop	P7	Himar.001	-
pGLU_421	P8-Himar.001 [ERM] [Barcoded]	CARB	Loop	P8	Himar.001	-
pGLU_422	P11-Himar.001 [ERM] [Barcoded]	CARB	Loop	P11	Himar.001	-
pGLU_423	P6-Himar.001 [ERM] [Barcoded]	CARB	Loop	P6	Himar.001	-
pGLU_424	P14-Himar.001 [ERM] [Barcoded]	CARB	Loop	P14	Himar.001	-
pGLU_425	P18-Himar.001 [ERM] [Barcoded]	CARB	Loop	P18	Himar.001	-
pGLU_426	P12-Himar.001 [ERM] [Barcoded]	CARB	Loop	P12	Himar.001	-
pGLU_427	P2-RiboJ-Himar.001 [ERM] [Barcoded]	CARB	Loop	P2-RiboJ	Himar.001	-
pGLU_428	P8-RiboJ-Himar.001 [ERM] [Barcoded]	CARB	Loop	P8-RiboJ	Himar.001	-
pGLU_429	P2-Himar.003 [ERM] [Barcoded]	CARB	Loop	P2	Himar.003	-
pGLU_430	P7-Himar.003 [ERM] [Barcoded]	CARB	Loop	P7	Himar.003	-
pGLU_431	P8-Himar.003 [ERM] [Barcoded]	CARB	Loop	P8	Himar.003	-
pGLU_432	P11-Himar.003 [ERM] [Barcoded]	CARB	Loop	P11	Himar.003	-
pGLU_433	P6-Himar.003 [ERM] [Barcoded]	CARB	Loop	P6	Himar.003	-
pGLU_434	P14-Himar.003 [ERM] [Barcoded]	CARB	Loop	P14	Himar.003	-
pGLU_435	P18-Himar.003 [ERM] [Barcoded]	CARB	Loop	P18	Himar.003	-
pGLU_436	P12-Himar.003 [ERM] [Barcoded]	CARB	Loop	P12	Himar.003	-
pGLU_437	P2-RiboJ-Himar.003 [ERM] [Barcoded]	CARB	Loop	P2-RiboJ	Himar.003	-
pGLU_438	P8-RiboJ-Himar.003 [ERM] [Barcoded]	CARB	Loop	P8-RiboJ	Himar.003	-
pGLU_439	P2-Himar.004 [ERM] [Barcoded]	CARB	Loop	P2	Himar.004	-
pGLU_440	P7-Himar.004 [ERM] [Barcoded]	CARB	Loop	P7	Himar.004	-
pGLU_441	P8-Himar.004 [ERM] [Barcoded]	CARB	Loop	P8	Himar.004	-
pGLU_442	P11-Himar.004 [ERM] [Barcoded]	CARB	Loop	P11	Himar.004	-
pGLU_443	P6-Himar.004 [ERM] [Barcoded]	CARB	Loop	P6	Himar.004	-
pGLU_444	P14-Himar.004 [ERM] [Barcoded]	CARB	Loop	P14	Himar.004	-
pGLU_445	P18-Himar.004 [ERM] [Barcoded]	CARB	Loop	P18	Himar.004	-
pGLU_446	P12-Himar.004 [ERM] [Barcoded]	CARB	Loop	P12	Himar.004	250501
pGLU_447	P2-RiboJ-Himar.004 [ERM] [Barcoded]	CARB	Loop	P2-RiboJ	Himar.004	-
pGLU_448	P8-RiboJ-Himar.004 [ERM] [Barcoded]	CARB	Loop	P8-RiboJ	Himar.004	-
pGLU_449	P2-Himar.005 [ERM] [Barcoded]	CARB	Loop	P2	Himar.005	-
pGLU_450	P7-Himar.005 [ERM] [Barcoded]	CARB	Loop	P7	Himar.005	-
pGLU_451	P8-Himar.005 [ERM] [Barcoded]	CARB	Loop	P8	Himar.005	-
pGLU_452	P11-Himar.005 [ERM] [Barcoded]	CARB	Loop	P11	Himar.005	-
pGLU_453	P6-Himar.005 [ERM] [Barcoded]	CARB	Loop	P6	Himar.005	-
pGLU_454	P14-Himar.005 [ERM] [Barcoded]	CARB	Loop	P14	Himar.005	-
pGLU_455	P18-Himar.005 [ERM] [Barcoded]	CARB	Loop	P18	Himar.005	-
pGLU_456	P12-Himar.005 [ERM] [Barcoded]	CARB	Loop	P12	Himar.005	-
pGLU_457	P2-RiboJ-Himar.005 [ERM] [Barcoded]	CARB	Loop	P2-RiboJ	Himar.005	-
pGLU_458	P8-RiboJ-Himar.005 [ERM] [Barcoded]	CARB	Loop	P8-RiboJ	Himar.005	-
pGLU_459	P2-Himar.007 [ERM] [Barcoded]	CARB	Loop	P2	Himar.007	-
pGLU_460	P7-Himar.007 [ERM] [Barcoded]	CARB	Loop	P7	Himar.007	-
pGLU_461	P8-Himar.007 [ERM] [Barcoded]	CARB	Loop	P8	Himar.007	-
pGLU_462	P11-Himar.007 [ERM] [Barcoded]	CARB	Loop	P11	Himar.007	-
pGLU_463	P6-Himar.007 [ERM] [Barcoded]	CARB	Loop	P6	Himar.007	-
pGLU_464	P14-Himar.007 [ERM] [Barcoded]	CARB	Loop	P14	Himar.007	-
pGLU_465	P18-Himar.007 [ERM] [Barcoded]	CARB	Loop	P18	Himar.007	-
pGLU_466	P12-Himar.007 [ERM] [Barcoded]	CARB	Loop	P12	Himar.007	-
pGLU_467	P2-RiboJ-Himar.007 [ERM] [Barcoded]	CARB	Loop	P2-RiboJ	Himar.007	-
pGLU_468	P8-RiboJ-Himar.007 [ERM] [Barcoded]	CARB	Loop	P8-RiboJ	Himar.007	-
pGLU_469	P2-Tn5.001 [ERM] [Barcoded]	CARB	Loop	P2	Tn5.001	-
pGLU_470	P7-Tn5.001 [ERM] [Barcoded]	CARB	Loop	P7	Tn5.001	-
pGLU_471	P8-Tn5.001 [ERM] [Barcoded]	CARB	Loop	P8	Tn5.001	-
pGLU_472	P11-Tn5.001 [ERM] [Barcoded]	CARB	Loop	P11	Tn5.001	-
pGLU_473	P6-Tn5.001 [ERM] [Barcoded]	CARB	Loop	P6	Tn5.001	-
pGLU_474	P14-Tn5.001 [ERM] [Barcoded]	CARB	Loop	P14	Tn5.001	-
pGLU_475	P18-Tn5.001 [ERM] [Barcoded]	CARB	Loop	P18	Tn5.001	-
pGLU_476	P12-Tn5.001 [ERM] [Barcoded]	CARB	Loop	P12	Tn5.001	-
pGLU_477	P2-RiboJ-Tn5.001 [ERM] [Barcoded]	CARB	Loop	P2-RiboJ	Tn5.001	-
pGLU_478	P8-RiboJ-Tn5.001 [ERM] [Barcoded]	CARB	Loop	P8-RiboJ	Tn5.001	-
pGLU_479	P2-Tn5.002 [ERM] [Barcoded]	CARB	Loop	P2	Tn5.002	-
pGLU_480	P7-Tn5.002 [ERM] [Barcoded]	CARB	Loop	P7	Tn5.002	-
pGLU_481	P8-Tn5.002 [ERM] [Barcoded]	CARB	Loop	P8	Tn5.002	-
pGLU_482	P11-Tn5.002 [ERM] [Barcoded]	CARB	Loop	P11	Tn5.002	-
pGLU_483	P6-Tn5.002 [ERM] [Barcoded]	CARB	Loop	P6	Tn5.002	-
pGLU_484	P14-Tn5.002 [ERM] [Barcoded]	CARB	Loop	P14	Tn5.002	-
pGLU_485	P18-Tn5.002 [ERM] [Barcoded]	CARB	Loop	P18	Tn5.002	-
pGLU_486	P12-Tn5.002 [ERM] [Barcoded]	CARB	Loop	P12	Tn5.002	-
pGLU_487	P2-RiboJ-Tn5.002 [ERM] [Barcoded]	CARB	Loop	P2-RiboJ	Tn5.002	-
pGLU_488	P8-RiboJ-Tn5.002 [ERM] [Barcoded]	CARB	Loop	P8-RiboJ	Tn5.002	-
pGLU_489	P2-Tn5.003 [ERM] [Barcoded]	CARB	Loop	P2	Tn5.003	-
pGLU_490	P7-Tn5.003 [ERM] [Barcoded]	CARB	Loop	P7	Tn5.003	-
pGLU_491	P8-Tn5.003 [ERM] [Barcoded]	CARB	Loop	P8	Tn5.003	-
pGLU_492	P11-Tn5.003 [ERM] [Barcoded]	CARB	Loop	P11	Tn5.003	-
pGLU_493	P6-Tn5.003 [ERM] [Barcoded]	CARB	Loop	P6	Tn5.003	-
pGLU_494	P14-Tn5.003 [ERM] [Barcoded]	CARB	Loop	P14	Tn5.003	-
pGLU_495	P18-Tn5.003 [ERM] [Barcoded]	CARB	Loop	P18	Tn5.003	-
pGLU_496	P12-Tn5.003 [ERM] [Barcoded]	CARB	Loop	P12	Tn5.003	-
pGLU_497	P2-RiboJ-Tn5.003 [ERM] [Barcoded]	CARB	Loop	P2-RiboJ	Tn5.003	-
pGLU_498	P8-RiboJ-Tn5.003 [ERM] [Barcoded]	CARB	Loop	P8-RiboJ	Tn5.003	-

### Sheet: Gene knockout plasmids
Plasmid ID	Description	E. coli AbR	Assembly Method	Addgene ID
pGLU_504	Sporosarcina Urease Knock-Out + ERM	CARB	Isothermal	250498

### Sheet: Promoter library variant plasmi
Plasmid ID	Description	tetR gene promoter	mScarlet gene promoter	Type	E. coli AbR	Source	Addgene ID
pGLU_500	Destination vector for promoter introduction with sfGFP dropout part flanked by SapI cut sites	n/a	n/a	Destination vector	CAM	This study	-
pGLU_511_1	Background fluorescence control	P0-2	P0-1	Inducible	CAM	This study	-
pGLU_511_2	Native promoter control, tells you the theoretical maximum expression level for this promoter	P0-2	P1_n	Constitutive	CAM	This study	-
pGLU_511_3	Native promoter control, tells you the theoretical maximum expression level for this promoter	P0-2	P3_n	Constitutive	CAM	This study	-
pGLU_511_4	Native promoter control, tells you the theoretical maximum expression level for this promoter	P0-2	P21_n	Constitutive	CAM	This study	-
pGLU_511_5	No tetR control for this variant, compare to native no tetR control to determine effect of introduction of tetO site(s)	P0-2	P1_d	Inducible	CAM	This study	-
pGLU_511_6	Inducible promoter candidate, compare to no tetR control and native control to see extent of tetR repression and compare strength over aTc concentrations for induction	P19	P1_d	Inducible	CAM	This study	-
pGLU_511_7	Inducible promoter candidate, compare to no tetR control and native control to see extent of tetR repression and compare strength over aTc concentrations for induction	P10	P1_d	Inducible	CAM	This study	-
pGLU_511_8	Inducible promoter candidate, compare to no tetR control and native control to see extent of tetR repression and compare strength over aTc concentrations for induction	P4	P1_d	Inducible	CAM	This study	-
pGLU_511_9	No tetR control for this variant, compare to native no tetR control to determine effect of introduction of tetO site(s)	P0-2	P1_c	Inducible	CAM	This study	-
pGLU_511_10	Inducible promoter candidate, compare to no tetR control and native control to see extent of tetR repression and compare strength over aTc concentrations for induction	P19	P1_c	Inducible	CAM	This study	-
pGLU_511_11	Inducible promoter candidate, compare to no tetR control and native control to see extent of tetR repression and compare strength over aTc concentrations for induction	P10	P1_c	Inducible	CAM	This study	-
pGLU_511_12	Inducible promoter candidate, compare to no tetR control and native control to see extent of tetR repression and compare strength over aTc concentrations for induction	P4	P1_c	Inducible	CAM	This study	-
pGLU_511_13	No tetR control for this variant, compare to native no tetR control to determine effect of introduction of tetO site(s)	P0-2	P1_p	Inducible	CAM	This study	-
pGLU_511_14	Inducible promoter candidate, compare to no tetR control and native control to see extent of tetR repression and compare strength over aTc concentrations for induction	P19	P1_p	Inducible	CAM	This study	-
pGLU_511_15	Inducible promoter candidate, compare to no tetR control and native control to see extent of tetR repression and compare strength over aTc concentrations for induction	P10	P1_p	Inducible	CAM	This study	-
pGLU_511_16	Inducible promoter candidate, compare to no tetR control and native control to see extent of tetR repression and compare strength over aTc concentrations for induction	P4	P1_p	Inducible	CAM	This study	-
pGLU_511_17	No tetR control for this variant, compare to native no tetR control to determine effect of introduction of tetO site(s)	P0-2	P1_dc	Inducible	CAM	This study	-
pGLU_511_18	Inducible promoter candidate, compare to no tetR control and native control to see extent of tetR repression and compare strength over aTc concentrations for induction	P19	P1_dc	Inducible	CAM	This study	-
pGLU_511_19	Inducible promoter candidate, compare to no tetR control and native control to see extent of tetR repression and compare strength over aTc concentrations for induction	P10	P1_dc	Inducible	CAM	This study	-
pGLU_511_20	Inducible promoter candidate, compare to no tetR control and native control to see extent of tetR repression and compare strength over aTc concentrations for induction	P4	P1_dc	Inducible	CAM	This study	-
pGLU_511_21	No tetR control for this variant, compare to native no tetR control to determine effect of introduction of tetO site(s)	P0-2	P1_dp	Inducible	CAM	This study	-
pGLU_511_22	Inducible promoter candidate, compare to no tetR control and native control to see extent of tetR repression and compare strength over aTc concentrations for induction	P19	P1_dp	Inducible	CAM	This study	-
pGLU_511_23	Inducible promoter candidate, compare to no tetR control and native control to see extent of tetR repression and compare strength over aTc concentrations for induction	P10	P1_dp	Inducible	CAM	This study	-
pGLU_511_24	Inducible promoter candidate, compare to no tetR control and native control to see extent of tetR repression and compare strength over aTc concentrations for induction	P4	P1_dp	Inducible	CAM	This study	-
pGLU_511_25	No tetR control for this variant, compare to native no tetR control to determine effect of introduction of tetO site(s)	P0-2	P1_cp	Inducible	CAM	This study	-
pGLU_511_26	Inducible promoter candidate, compare to no tetR control and native control to see extent of tetR repression and compare strength over aTc concentrations for induction	P19	P1_cp	Inducible	CAM	This study	-
pGLU_511_27	Inducible promoter candidate, compare to no tetR control and native control to see extent of tetR repression and compare strength over aTc concentrations for induction	P10	P1_cp	Inducible	CAM	This study	-
pGLU_511_28	Inducible promoter candidate, compare to no tetR control and native control to see extent of tetR repression and compare strength over aTc concentrations for induction	P4	P1_cp	Inducible	CAM	This study	-
pGLU_511_29	No tetR control for this variant, compare to native no tetR control to determine effect of introduction of tetO site(s)	P0-2	P1_dcp	Inducible	CAM	This study	-
pGLU_511_30	Inducible promoter candidate, compare to no tetR control and native control to see extent of tetR repression and compare strength over aTc concentrations for induction	P19	P1_dcp	Inducible	CAM	This study	-
pGLU_511_31	Inducible promoter candidate, compare to no tetR control and native control to see extent of tetR repression and compare strength over aTc concentrations for induction	P10	P1_dcp	Inducible	CAM	This study	-
pGLU_511_32	Inducible promoter candidate, compare to no tetR control and native control to see extent of tetR repression and compare strength over aTc concentrations for induction	P4	P1_dcp	Inducible	CAM	This study	-
pGLU_511_33	No tetR control for this variant, compare to native no tetR control to determine effect of introduction of tetO site(s)	P0-2	P3_d	Inducible	CAM	This study	-
pGLU_511_34	Inducible promoter candidate, compare to no tetR control and native control to see extent of tetR repression and compare strength over aTc concentrations for induction	P19	P3_d	Inducible	CAM	This study	-
pGLU_511_35	Inducible promoter candidate, compare to no tetR control and native control to see extent of tetR repression and compare strength over aTc concentrations for induction	P10	P3_d	Inducible	CAM	This study	-
pGLU_511_36	Inducible promoter candidate, compare to no tetR control and native control to see extent of tetR repression and compare strength over aTc concentrations for induction	P4	P3_d	Inducible	CAM	This study	-
pGLU_511_37	No tetR control for this variant, compare to native no tetR control to determine effect of introduction of tetO site(s)	P0-2	P3_c	Inducible	CAM	This study	-
pGLU_511_38	Inducible promoter candidate, compare to no tetR control and native control to see extent of tetR repression and compare strength over aTc concentrations for induction	P19	P3_c	Inducible	CAM	This study	-
pGLU_511_39	Inducible promoter candidate, compare to no tetR control and native control to see extent of tetR repression and compare strength over aTc concentrations for induction	P10	P3_c	Inducible	CAM	This study	-
pGLU_511_40	Inducible promoter candidate, compare to no tetR control and native control to see extent of tetR repression and compare strength over aTc concentrations for induction	P4	P3_c	Inducible	CAM	This study	-
pGLU_511_41	No tetR control for this variant, compare to native no tetR control to determine effect of introduction of tetO site(s)	P0-2	P3_p	Inducible	CAM	This study	-
pGLU_511_42	Inducible promoter candidate, compare to no tetR control and native control to see extent of tetR repression and compare strength over aTc concentrations for induction	P19	P3_p	Inducible	CAM	This study	-
pGLU_511_43	Inducible promoter candidate, compare to no tetR control and native control to see extent of tetR repression and compare strength over aTc concentrations for induction	P10	P3_p	Inducible	CAM	This study	-
pGLU_511_44	Inducible promoter candidate, compare to no tetR control and native control to see extent of tetR repression and compare strength over aTc concentrations for induction	P4	P3_p	Inducible	CAM	This study	-
pGLU_511_45	No tetR control for this variant, compare to native no tetR control to determine effect of introduction of tetO site(s)	P0-2	P3_dc	Inducible	CAM	This study	-
pGLU_511_46	Inducible promoter candidate, compare to no tetR control and native control to see extent of tetR repression and compare strength over aTc concentrations for induction	P19	P3_dc	Inducible	CAM	This study	-
pGLU_511_47	Inducible promoter candidate, compare to no tetR control and native control to see extent of tetR repression and compare strength over aTc concentrations for induction	P10	P3_dc	Inducible	CAM	This study	-
pGLU_511_48	Inducible promoter candidate, compare to no tetR control and native control to see extent of tetR repression and compare strength over aTc concentrations for induction	P4	P3_dc	Inducible	CAM	This study	-
pGLU_511_49	No tetR control for this variant, compare to native no tetR control to determine effect of introduction of tetO site(s)	P0-2	P3_dp	Inducible	CAM	This study	-
pGLU_511_50	Inducible promoter candidate, compare to no tetR control and native control to see extent of tetR repression and compare strength over aTc concentrations for induction	P19	P3_dp	Inducible	CAM	This study	-
pGLU_511_51	Inducible promoter candidate, compare to no tetR control and native control to see extent of tetR repression and compare strength over aTc concentrations for induction	P10	P3_dp	Inducible	CAM	This study	-
pGLU_511_52	Inducible promoter candidate, compare to no tetR control and native control to see extent of tetR repression and compare strength over aTc concentrations for induction	P4	P3_dp	Inducible	CAM	This study	-
pGLU_511_53	No tetR control for this variant, compare to native no tetR control to determine effect of introduction of tetO site(s)	P0-2	P3_cp	Inducible	CAM	This study	-
pGLU_511_54	Inducible promoter candidate, compare to no tetR control and native control to see extent of tetR repression and compare strength over aTc concentrations for induction	P19	P3_cp	Inducible	CAM	This study	-
pGLU_511_55	Inducible promoter candidate, compare to no tetR control and native control to see extent of tetR repression and compare strength over aTc concentrations for induction	P10	P3_cp	Inducible	CAM	This study	-
pGLU_511_56	Inducible promoter candidate, compare to no tetR control and native control to see extent of tetR repression and compare strength over aTc concentrations for induction	P4	P3_cp	Inducible	CAM	This study	-
pGLU_511_57	No tetR control for this variant, compare to native no tetR control to determine effect of introduction of tetO site(s)	P0-2	P3_dcp	Inducible	CAM	This study	-
pGLU_511_58	Inducible promoter candidate, compare to no tetR control and native control to see extent of tetR repression and compare strength over aTc concentrations for induction	P19	P3_dcp	Inducible	CAM	This study	-
pGLU_511_59	Inducible promoter candidate, compare to no tetR control and native control to see extent of tetR repression and compare strength over aTc concentrations for induction	P10	P3_dcp	Inducible	CAM	This study	-
pGLU_511_60	Inducible promoter candidate, compare to no tetR control and native control to see extent of tetR repression and compare strength over aTc concentrations for induction	P4	P3_dcp	Inducible	CAM	This study	-
pGLU_511_61	No tetR control for this variant, compare to native no tetR control to determine effect of introduction of tetO site(s)	P0-2	P21_d	Inducible	CAM	This study	-
pGLU_511_62	Inducible promoter candidate, compare to no tetR control and native control to see extent of tetR repression and compare strength over aTc concentrations for induction	P19	P21_d	Inducible	CAM	This study	-
pGLU_511_63	Inducible promoter candidate, compare to no tetR control and native control to see extent of tetR repression and compare strength over aTc concentrations for induction	P10	P21_d	Inducible	CAM	This study	-
pGLU_511_64	Inducible promoter candidate, compare to no tetR control and native control to see extent of tetR repression and compare strength over aTc concentrations for induction	P4	P21_d	Inducible	CAM	This study	-
pGLU_511_65	No tetR control for this variant, compare to native no tetR control to determine effect of introduction of tetO site(s)	P0-2	P21_c	Inducible	CAM	This study	-
pGLU_511_66	Inducible promoter candidate, compare to no tetR control and native control to see extent of tetR repression and compare strength over aTc concentrations for induction	P19	P21_c	Inducible	CAM	This study	-
pGLU_511_67	Inducible promoter candidate, compare to no tetR control and native control to see extent of tetR repression and compare strength over aTc concentrations for induction	P10	P21_c	Inducible	CAM	This study	-
pGLU_511_68	Inducible promoter candidate, compare to no tetR control and native control to see extent of tetR repression and compare strength over aTc concentrations for induction	P4	P21_c	Inducible	CAM	This study	-
pGLU_511_69	No tetR control for this variant, compare to native no tetR control to determine effect of introduction of tetO site(s)	P0-2	P21_p	Inducible	CAM	This study	-
pGLU_511_70	Inducible promoter candidate, compare to no tetR control and native control to see extent of tetR repression and compare strength over aTc concentrations for induction	P19	P21_p	Inducible	CAM	This study	-
pGLU_511_71	Inducible promoter candidate, compare to no tetR control and native control to see extent of tetR repression and compare strength over aTc concentrations for induction	P10	P21_p	Inducible	CAM	This study	250500
pGLU_511_72	Inducible promoter candidate, compare to no tetR control and native control to see extent of tetR repression and compare strength over aTc concentrations for induction	P4	P21_p	Inducible	CAM	This study	-
pGLU_511_73	No tetR control for this variant, compare to native no tetR control to determine effect of introduction of tetO site(s)	P0-2	P21_dc	Inducible	CAM	This study	-
pGLU_511_74	Inducible promoter candidate, compare to no tetR control and native control to see extent of tetR repression and compare strength over aTc concentrations for induction	P19	P21_dc	Inducible	CAM	This study	-
pGLU_511_75	Inducible promoter candidate, compare to no tetR control and native control to see extent of tetR repression and compare strength over aTc concentrations for induction	P10	P21_dc	Inducible	CAM	This study	-
pGLU_511_76	Inducible promoter candidate, compare to no tetR control and native control to see extent of tetR repression and compare strength over aTc concentrations for induction	P4	P21_dc	Inducible	CAM	This study	-
pGLU_511_77	No tetR control for this variant, compare to native no tetR control to determine effect of introduction of tetO site(s)	P0-2	P21_dp	Inducible	CAM	This study	-
pGLU_511_78	Inducible promoter candidate, compare to no tetR control and native control to see extent of tetR repression and compare strength over aTc concentrations for induction	P19	P21_dp	Inducible	CAM	This study	-
pGLU_511_79	Inducible promoter candidate, compare to no tetR control and native control to see extent of tetR repression and compare strength over aTc concentrations for induction	P10	P21_dp	Inducible	CAM	This study	250499
pGLU_511_80	Inducible promoter candidate, compare to no tetR control and native control to see extent of tetR repression and compare strength over aTc concentrations for induction	P4	P21_dp	Inducible	CAM	This study	-
pGLU_511_81	No tetR control for this variant, compare to native no tetR control to determine effect of introduction of tetO site(s)	P0-2	P21_cp	Inducible	CAM	This study	-
pGLU_511_82	Inducible promoter candidate, compare to no tetR control and native control to see extent of tetR repression and compare strength over aTc concentrations for induction	P19	P21_cp	Inducible	CAM	This study	-
pGLU_511_83	Inducible promoter candidate, compare to no tetR control and native control to see extent of tetR repression and compare strength over aTc concentrations for induction	P10	P21_cp	Inducible	CAM	This study	-
pGLU_511_84	Inducible promoter candidate, compare to no tetR control and native control to see extent of tetR repression and compare strength over aTc concentrations for induction	P4	P21_cp	Inducible	CAM	This study	-
pGLU_511_85	No tetR control for this variant, compare to native no tetR control to determine effect of introduction of tetO site(s)	P0-2	P21_dcp	Inducible	CAM	This study	-
pGLU_511_86	Inducible promoter candidate, compare to no tetR control and native control to see extent of tetR repression and compare strength over aTc concentrations for induction	P19	P21_dcp	Inducible	CAM	This study	-
pGLU_511_87	Inducible promoter candidate, compare to no tetR control and native control to see extent of tetR repression and compare strength over aTc concentrations for induction	P10	P21_dcp	Inducible	CAM	This study	-
pGLU_511_88	Inducible promoter candidate, compare to no tetR control and native control to see extent of tetR repression and compare strength over aTc concentrations for induction	P4	P21_dcp	Inducible	CAM	This study	-
pGLU_511_89	P1 constitutive promoter for characterisation (no tetR promoter)	None	P1	Constitutive	CAM	This study	-
pGLU_511_90	P2 constitutive promoter for characterisation (no tetR promoter)	None	P2	Constitutive	CAM	This study	-
pGLU_511_91	P3 constitutive promoter for characterisation (no tetR promoter)	None	P3	Constitutive	CAM	This study	-
pGLU_511_92	P4 constitutive promoter for characterisation (no tetR promoter)	None	P4	Constitutive	CAM	This study	-
pGLU_511_93	P5 constitutive promoter for characterisation (no tetR promoter)	None	P5	Constitutive	CAM	This study	-
pGLU_511_94	P6 constitutive promoter for characterisation (no tetR promoter)	None	P6	Constitutive	CAM	This study	-
pGLU_511_95	P7 constitutive promoter for characterisation (no tetR promoter)	None	P7	Constitutive	CAM	This study	-
pGLU_511_96	P8 constitutive promoter for characterisation (no tetR promoter)	None	P8	Constitutive	CAM	This study	-
pGLU_511_97	P9 constitutive promoter for characterisation (no tetR promoter)	None	P9	Constitutive	CAM	This study	-
pGLU_511_98	P10 constitutive promoter for characterisation (no tetR promoter)	None	P10	Constitutive	CAM	This study	-
pGLU_511_99	P11 constitutive promoter for characterisation (no tetR promoter)	None	P11	Constitutive	CAM	This study	-
pGLU_511_100	P12 constitutive promoter for characterisation (no tetR promoter)	None	P12	Constitutive	CAM	This study	-
pGLU_511_101	P13 constitutive promoter for characterisation (no tetR promoter)	None	P13	Constitutive	CAM	This study	-
pGLU_511_102	P14 constitutive promoter for characterisation (no tetR promoter)	None	P14	Constitutive	CAM	This study	-
pGLU_511_103	P15 constitutive promoter for characterisation (no tetR promoter)	None	P15	Constitutive	CAM	This study	-
pGLU_511_104	P16 constitutive promoter for characterisation (no tetR promoter)	None	P16	Constitutive	CAM	This study	-
pGLU_511_105	P17 constitutive promoter for characterisation (no tetR promoter)	None	P17	Constitutive	CAM	This study	-
pGLU_511_106	P18 constitutive promoter for characterisation (no tetR promoter)	None	P18	Constitutive	CAM	This study	-
pGLU_511_107	P19 constitutive promoter for characterisation (no tetR promoter)	None	P19	Constitutive	CAM	This study	-
pGLU_511_108	P20 constitutive promoter for characterisation (no tetR promoter)	None	P20	Constitutive	CAM	This study	-
