## Supplementary Data Table 5 for "A genetic platform for a biocementation bacterium"

### Sheet: table
Each row reports a predicted mutation in S. pasteurii DSM 33 relative to the S. pasteurii ATCC 11859 reference, in the standard output format for breseq (Deatherage and Barrick 2014).
Predicted mutations
seq id	position	mutation	annotation	gene	description
contig_1	1453	T→C	L100S (TTA→TCA)	DGCIAB_00005 →	AA‑permease domain‑containing protein
contig_2	128	+G	coding (370/420 nt)	DGCIAB_00585 ←	hypothetical protein
contig_2	516	Δ1 bp	coding (91/129 nt)	DGCIAB_00590 ←	hypothetical protein
contig_2	109432	T→C	S128G (AGT→GGT)	DGCIAB_01145 ←	Adenine phosphoribosyltransferase
contig_2	128894	T→A	K54I (AAA→ATA)	DGCIAB_01230 ←	hypothetical protein
contig_2	143561	A→G	L296L (TTG→CTG)	DGCIAB_01335 ←	hypothetical protein
contig_2	313151	C→T	S92F (TCT→TTT)	DGCIAB_02135 →	Alkaline phosphatase
contig_2	329773	C→T	G64D (GGC→GAC)	DGCIAB_02195 ←	Amidohydrolase
contig_2	397433	+T	coding (830/912 nt)	DGCIAB_02450 ←	hypothetical protein
contig_2	489452	C→A	W423L (TGG→TTG)	DGCIAB_02920 ←	Aldedh domain‑containing protein
contig_2	536214	C→T	V44I (GTA→ATA)	DGCIAB_03145 ←	hypothetical protein
contig_2	635427	A→G	L97L (TTA→CTA)	DGCIAB_03620 ←	Abasic site processing protein
contig_2	675480	A→C	V130G (GTC→GGC)	DGCIAB_03790 ←	hypothetical protein
contig_2	693803	T→A	S82S (TCA→TCT)	DGCIAB_03855 ←	NAD‑dependent protein deacetylase
contig_2	722067	A→T	Y235F (TAC→TTC)	DGCIAB_04010 →	MFS domain‑containing protein
contig_2	781034	T→C	T305A (ACG→GCG)	DGCIAB_04320 ←	Ribonuclease J
contig_2	853397	A→T	I10N (ATT→AAT)	DGCIAB_04775 ←	Ornithine aminotransferase
contig_2	886583	T→G	*153E (TAA→GAA)	DGCIAB_04955 →	hypothetical protein
contig_2	1131193	C→G	L38V (CTT→GTT)	DGCIAB_06240 →	Peptidase T
contig_2	1272935	Δ1 bp	coding (30/171 nt)|coding (148/177 nt)	DGCIAB_06925 ← DGCIAB_06930 ←	hypothetical protein hypothetical protein
contig_2	2169534	T→G	M342R (ATG→AGG)	DGCIAB_11335 →	histidine kinase
contig_2	2229450	+G	coding (236/537 nt)	DGCIAB_11615 ←	HTH cro/C1‑type domain‑containing protein
contig_2	2241628	T→C	L397P (CTT→CCT)	DGCIAB_11665 →	TRAP transporter large permease protein
contig_2	2275642	+33 bp	coding (910/1050 nt)	DGCIAB_11820 →	Branched‑chain amino acid transport system II carrier protein
contig_2	2608066	G→A	A128T (GCA→ACA)	DGCIAB_13415 →	Isoleucine‑‑tRNA ligase
contig_2	2628619	G→T	E203* (GAA→TAA)	DGCIAB_13490 →	Guanylate kinase
contig_2	2674869	A→G	K160E (AAG→GAG)	codY →	Global transcriptional regulator CodY
contig_2	2674872	A→G	K161E (AAA→GAA)	codY →	Global transcriptional regulator CodY
contig_2	2714209	C→G	L277V (CTC→GTC)	DGCIAB_13945 →	DNA polymerase III PolC‑type
contig_2	2839046	T→A	F54I (TTT→ATT)	DGCIAB_14530 →	Tetraprenyl‑beta‑curcumene synthase
contig_2	2901467	G→T	T8T (ACG→ACT)	DGCIAB_14880 →	Spore cortex‑lytic enzyme
contig_2	3013475	G→T	E240* (GAA→TAA)	DGCIAB_15425 →	hypothetical protein
contig_2	3013483	G→T	intergenic (+3/‑95)	DGCIAB_15425 → / → DGCIAB_15430	hypothetical protein/Putative ATP‑dependent endonuclease of the OLD family
contig_2	3033835	T→C	intergenic (+90/‑95)	DGCIAB_15500 → / → DGCIAB_15505	VOC domain‑containing protein/MFS transporter
contig_2	3039992	A→G	N327D (AAT→GAT)	DGCIAB_15545 →	PT‑TG domain‑containing protein
contig_2	3064185	C→T	S2L (TCA→TTA)	DGCIAB_15650 →	Iron‑sulfur cluster repair di‑iron protein, ric
contig_2	3174260	A→T	intergenic (+22/‑104)	DGCIAB_16240 → / → DGCIAB_16245	DUF910 domain‑containing protein/Sulfatase domain‑containing protein
contig_2	3180195	+T	coding (961/2046 nt)	DGCIAB_16270 →	hypothetical protein
contig_2	3181434	G→A	A47A (GCG→GCA)	comG →	ComG operon protein 3
contig_3	1	Δ5,125 bp		[rrf]–rrs	[rrf], rrl, rrs
