## Supplementary Data Table 7 for "A genetic platform for a biocementation bacterium"

### Sheet: Oligos
Oligo ID	Sequence	Description
Oligos used in isolation of Sporosarcina CVM220
27F	AGAGTTTGATCMTGGCTCAG	16S universal primer 27F (Frank et al. 2008)
1492R	GGYTACCTTGTTACGACTT	16S universal primer 1492R (Moyer et al. 1994)
Primers for cPCR of pTHT15 plasmid transformants in Sporosarcina
oCG0031	GCATCCATTCTCAGGCTGTCTCG	UNS1 binding
oCG0037	CCAGCTTCACACGGCGT	NGS barcode R colony PCR
Oligos used in library preparations
oCK.046	TCCCTACACGACGCTCTTCCGATCTATGGGTTCTCACCACCACCACCATCAC	Inducible Promoter DNA-Seq and RNA-Seq PCR 1 Forward
SB0011	GAGTTCAGACGTGTGCTCTTCCGATCTCTTCACCCTTACTCACCAT	Inducible Promoter DNA-Seq PCR 1 Reverse
i5xx	AATGATACGGCGACCACCGAGATCTACACNNNNNNNNNNACACTCTTTCCCTACACGACGCTCTTCCGATCT	Inducible Promoter DNA-Seq and RNA-Seq PCR 2 Forward AND MmeI Tn-seq PCR 1 Forward AND SemiArb TnSeq PCR 2 Forward
i7xx	CAAGCAGAAGACGGCATACGAGATNNNNNNNNNNGTGACTGGAGTTCAGACGTGTGCTCTTCCGATCT	Inducible Promoter DNA-Seq PCR 2 Reverse AND Inducible Promoter RNA-Seq PCR 1 Reverse AND MmeI Tn-seq PCR 2 Reverse AND SemiArb TnSeq PCR 3 Reverse
oCK.045	GAGTTCAGACGTGTGCTCTTCCGATCTNNNNNNNNNNCTTCACCCTTACTCACCAT	Inducible Promoter RNA-Seq Reverse Transcription Primer
P7	CAAGCAGAAGACGGCATACGAGAT	Inducible Promoter RNA-Seq PCR 2 Reverse
pMarC9_P5AdaptDup	5’-ACACTCTTTCCCTACACGACGCTCTTCCGATCT(N:25252525)(N)(N)-3’ 3’-Phos-TGTGAGAAAGGGATGTGCTGCGAGAAGGCTAGA-Phos-5’	MmeI Tn-seq IDT pMarC9 P5 adapter duplex
JL0102	GAGTTCAGACGTGTGCTCTTCCGATCTGGGTCACGCGTAGGACG	MmeI Tn-seq PCR 1 Reverse AND SemiArb TnSeq PCR 2 Reverse
P5	AATGATACGGCGACCACCGAGA	MmeI Tn-seq PCR 2 Forward AND SemiArb TnSeq PCR 3 Forward
JL0075	AAACACGTGGCAAACATTCCNNNNNNNNNN	SemiArb TnSeq Arbitrary Primer
JL0076	TCCCTACACGACGCTCTTCCGATCTAAACACGTGGCAAACATTCC	SemiArb TnSeq PCR 1 Forward
oCG0036	GGGTCACGCGTAGGACG	SemiArb TnSeq PCR 1 Reverse
Oligos used for cloning transposon library and KO plasmid
oLO.212	GCTCTGCGAGGCTGGCCGTACTCCTTCGGAGACGAGACGAGACAGCC	AmpR+R6K Backbone Fwd
oLO.213	CGCTAACCCCAGGATACATAGATTACCACAACTCC	AmpR+R6K Backbone Rev
oLO.214	TTCAATGTGAGACCCAGTCGACTGGGTCTCAGCTTGGAATCTCCTTCTCGCCTCTTTCGC	BsaI Stuffer + OriT Fwd
oLO.215	TCAGGCTGTCTCGTCTCGTCTCCGAAGGAGTACGGCCAGCCTCG	BsaI Stuffer + OriT Rev
oLO.216	GCATGAAGAGCGAAAGTGAAACGTGATTTCATGCG	GFP Stuffer Fwd
oLO.217	CCAGTCGACTGGGTCTCACATTGAAGAGCTTGAGAAGAGAAAAGAAAACCGCCG	GFP Stuffer Rev
oLO.218	TGTGGTAATCTATGTATCCTGGGGTTAGCGTAACAGGTTGGATGATAAGTCCCC	Himar ErmR Fwd
oLO.219	CACGTTTCACTTTCGCTCTTCATGCTAACAGGTTGGATGATAAGTCCCCGGTCTAGATCCTTTAACTCTGGCAACCCTC	Himar ErmR Rev
oLO.220	TAATCTATGTATCCTGGGGTTAGCGCTGTCTCTTATACACATCTGCCGACTGCGCAAAAGACATAATCG	Tn5 ErmR Fwd
oLO.221	CACGTTTCACTTTCGCTCTTCATGCCTGTCTCTTATACACATCTGATCCTTTAACTCTGGCAACCCTC	Tn5 ErmR Rev
oLO.222	ATGCTCTTCAGCAGATCCTTTAACTCTGGCAACCCTC	SapI + pErm Fwd
oLO.223	ATGCTCTTCACATTATAACCCTCTTTAATTTGGTTATATGAATTTTGCTTATTAACG	pErm + SapI Rev
oLO.224	TAATGCGAGACCGAAAGTGAAACGTGATTTCATGCG	BsaI+GlpT Fwd
oLO.225	CCCTACTCGACGCGTCCTACGCGTGACCCGATCCTTTAACTCTGGCAACCCTCAAAATTG	pErm+Fwd Priming Site Rev
oLO.226	TAATGATATAGATGCCGTCCTAGCGGCATGAAGAGCGAAAGTGAAACG	Himar.001-BC.0001 Fwd
oLO.227	TAATGCCCTTTAATCAGATGCGTCGGCATGAAGAGCGAAAGTGAAACG	Himar.003-BC.0002 Fwd
oLO.228	TAATGTTGGTCATGTGCTTTTCGTTGCATGAAGAGCGAAAGTGAAACG	Himar.004-BC.0003 Fwd
oLO.229	TAATGGGGTGGGTAAATGGTAATGCGCATGAAGAGCGAAAGTGAAACG	Himar.005-BC.0004 Fwd
oLO.230	TAATGTCCGACGGGGAGTATATACTGCATGAAGAGCGAAAGTGAAACG	Himar.007-BC.0005 Fwd
oLO.231	TAATGCATGTTTAGGAACGCTACCGGCATGAAGAGCGAAAGTGAAACG	Tn5.001-BC.0006 Fwd
oLO.232	TAATGGTACATGAAACGATGGACGGGCATGAAGAGCGAAAGTGAAACG	Tn5.002-BC.0007 Fwd
oLO.233	TAATGTAACTACCAGTATCCACCGCGCATGAAGAGCGAAAGTGAAACG	Tn5.003-BC.0008 Fwd
oLO.238	TGTTCCGCAGCCACACGCCGTGTGAAGCTGGTAGACCGGGGACTTATCATCCAACCTGTTAGCATGAAGAGC	Priming Site Rev + Himar TE Fwd
oLO.239	TGTTCCGCAGCCACACGCCGTGTGAAGCTGGAGATGTGTATAAGAGACAGGCATGAAGAG	Priming Site Rev + Tn5 TE Fwd
oLO.240	NNNNNNNNNNNNNNNNNNNNNNNNNGTTCCGCAGCCACACGCCGTGTGAAGCTGG	20 nmer Barcode + Rev Primer Binding Fwd
oLO.241	ACCCTACTCGACGCGTCCTACGCGTGACCC	Fwd Priming Site Rev
oLO.242	GAATTATTAGCTATTGAAGATACAACATCGTTATCATATCG	Tn5.003 Internal Fwd
oLO.243	TGGAAATTCTTGCGCTAATTTAACTGTTTGC	Tn5.003 Internal Rev
oLO.244	AAGCTCTTCAGCANNNNNNNNNNNNNNNNNNNNGTTCCGCAGCCACACGCCGTGTGAAGCTGGTAGACCGGGGACTTATCATCCAACCTGTTACTCGGTACCAAATTCCAGAAAAGAGG	20 nmer Barcode + SapI + Himar TE Fwd
oLO.245	AAGCTCTTCAGCANNNNNNNNNNNNNNNNNNNNGTTCCGCAGCCACACGCCGTGTGAAGCTGGAGATGTGTATAAGAGACAGCTCGGTACCAAATTCCAGAAAAGAGG	20 nmer Barcode + SapI + Tn5 TE Fwd
oLO.246	TCCCTCATCGACGCCAGAGTAG	Twist 3' Adapter Rev
oLO.247	GTTGCCAGAGTTAAAGGATCAATAAAAGGAAGGTGATGGGTAGCAAGTGCC	Urease Cluster End Fwd
oLO.248	CGATCCTCCTTTTCATTTGTGAATCGTTGC	Urease Cluster Mid Rev
oLO.249	GCAACGATTCACAAATGAAAAGGAGGATCG	Urease Cluster Mid Fwd
oLO.250	TGAACGCGGTTACATAAATATCTCATCTCATTGTAAGACAGTGACCGTCC	Urease Cluster End Rev
oLO.251	TATTTATGTAACCGCGTTCATTATCGACTTTTCG	Carbonic Anhydrase Fwd
oLO.252	ACGCGTCCTACGCGTGACCCAAGGGTAAGACTGTTTTACGGAAATTAATAGC	Carbonic Anhydrase Rev
oLO.253	GGGTCACGCGTAGGACGCG	Fwd Primer Binding Fwd
oLO.254	CTTTTCCGCTGCATAACCCTGCTTCG	OriT Fwd
oLO.255	CCAGGATACATAGATTACCACAACTCCGAGCC	UNSX Rev
oLO.256	AGGGTTATGCAGCGGAAAAGTAATCATTCGTATATATGTACGGGCTTCATCTTTTTTG	Upstream Homology Fwd
oLO.257	CACACGCCGTGTGAAGCTGGTCTCCTAACTTCTAAAGCGCTTTGAACATACC	Upstream Homology Rev
oLO.258	GCCGACTGCGCAAAAGACATAATCG	tErm Rev
oLO.259	ATGTCTTTTGCGCAGTCGGCATTATAAAATAACGAGTCTCATTGGGGACGG	Downstream Homology Fwd
oLO.260	TGGTAATCTATGTATCCTGGCGGCAAGGTTCATACCCCATGC	Downstream Homology Rev
oLO.261	CACGTTATGACCGATGTTGTTAAAGTAAATATCTTCG	Urease KO Colony PCR Fwd
oLO.262	TGAGCGTTTTGTATTTAATAATCTTTTAGCAAACCCG	Urease KO Colony PCR Rev
oLO.284	CATGATGAGTGATCGTTAAATTTATACTGCAATCGG	pErmC Fwd
