## Supplementary Data Table 8 for "A genetic platform for a biocementation bacterium"

### Sheet: 500ng
Promoter (ID and schematic)	Promoter Type	Fold change vs no induction	Expression under induction	Expression under no induction	P-value	P-value adjusted (all)	P-value adjusted (endpoint)
promoter1(P0-2-P0-1)	Inducible	-0.469154	0.185061	0.54509	0.0416547	0.189447	0.0825796
promoter2(P0-2-P1_n)	Inducible	-0.363033	0.121742	0.28085	0.116527	0.317466	0.159626
promoter3(P0-2-P3_n)	Inducible	-0.1135	0.770016	1	0.42265	0.667342	0.480284
promoter5(P0-2-P1_d)	Inducible	-0.380958	0.164622	0.395773	0.0146086	0.121738	0.0503744
promoter6(P19-P1_d)	Inducible	-0.208818	0.86259	1.39515	0.00929275	0.0918166	0.0391751
promoter7(P10-P1_d)	Inducible	-0.355013	0.0495818	0.112288	0.00907848	0.0918166	0.0391751
promoter8(P4-P1_d)	Inducible	-0.328568	0.0576311	0.122808	0.00610116	0.0832515	0.0359124
promoter9(P0-2-P1_c)	Inducible	-0.448121	0.122756	0.344478	0.0186286	0.133062	0.0532247
promoter10(P19-P1_c)	Inducible	-0.343906	0.403801	0.8914	0.0164784	0.126757	0.0514949
promoter11(P10-P1_c)	Inducible	-0.349854	0.0153602	0.0343758	0.0491135	0.199109	0.0877027
promoter12(P4-P1_c)	Inducible	-0.455578	0.0998491	0.285051	0.0160694	0.126757	0.0514949
promoter13(P0-2-P1_p)	Inducible	-0.335196	0.0576217	0.124676	0.00844985	0.0918166	0.0391751
promoter14(P19-P1_p)	Inducible	-0.355489	3.17539	7.19923	0.0887946	0.275897	0.134537
promoter15(P10-P1_p)	Inducible	-0.281659	0.103476	0.197924	0.0156529	0.126757	0.0514949
promoter16(P4-P1_p)	Inducible	-0.454643	0.106999	0.304805	0.000738261	0.0436964	0.0145655
promoter17(P0-2-P1_dc)	Inducible	-0.189818	0.0725182	0.11227	0.104153	0.289313	0.144656
promoter18(P19-P1_dc)	Inducible	-0.387355	0.76466	1.86562	0.0263315	0.149046	0.0598443
promoter19(P10-P1_dc)	Inducible	-0.410337	0.0848799	0.218344	0.0327305	0.172266	0.0727345
promoter20(P4-P1_dc)	Inducible	-0.313001	0.0524802	0.107894	0.00370149	0.0772609	0.0312723
promoter21(P0-2-P1_dp)	Inducible	-0.341768	0.0535946	0.11773	0.0213736	0.139393	0.0560891
promoter22(P19-P1_dp)	Inducible	-0.294202	1.20305	2.36858	0.128534	0.335306	0.171378
promoter23(P10-P1_dp)	Inducible	-0.475429	0.0247636	0.074002	0.0393037	0.18716	0.0818827
promoter24(P4-P1_dp)	Inducible	-0.448797	0.0898356	0.25249	0.00979377	0.0918166	0.0391751
promoter25(P0-2-P1_cp)	Inducible	-0.49985	0.0100916	0.0319016	0.0209538	0.139393	0.0560891
promoter26(P19-P1_cp)	Inducible	-0.259963	0.564989	1.02802	0.00101958	0.0436964	0.0145655
promoter27(P10-P1_cp)	Inducible	-0.30487	0.182968	0.369187	8.08484e-07	0.000242545	8.08484e-05
promoter28(P4-P1_cp)	Inducible	-0.268894	0.0559191	0.103861	0.0523748	0.206743	0.0903014
promoter29(P0-2-P1_dcp)	Inducible	-0.294865	0.0663762	0.130881	0.00689173	0.0876405	0.0369013
promoter30(P19-P1_dcp)	Inducible	-0.470665	0.582789	1.72257	0.100023	0.28578	0.14289
promoter31(P10-P1_dcp)	Inducible	-0.361352	0.105791	0.243109	0.0805737	0.254694	0.123959
promoter32(P4-P1_dcp)	Inducible	-0.339022	0.103513	0.225952	0.123715	0.33138	0.167183
promoter33(P0-2-P3_d)	Inducible	-0.0444605	0.226053	0.250421	0.776751	0.889409	0.800774
promoter34(P19-P3_d)	Inducible	-0.154787	0.955243	1.36427	0.496716	0.755158	0.543228
promoter35(P10-P3_d)	Inducible	-0.167507	0.228505	0.33605	0.374815	0.65757	0.435831
promoter36(P4-P3_d)	Inducible	-0.544985	0.0856508	0.300412	0.0425119	0.189447	0.0825796
promoter37(P0-2-P3_c)	Inducible	0.117238	0.162437	0.124008	0.71279	0.851941	0.74249
promoter38(P19-P3_c)	Inducible	0.240327	4.82731	2.77574	0.0920365	0.276939	0.135766
promoter39(P10-P3_c)	Inducible	-0.299557	0.234833	0.468076	0.0975397	0.28578	0.141362
promoter40(P4-P3_c)	Inducible	0.0194021	0.147583	0.141134	0.870201	0.925746	0.88796
promoter41(P0-2-P3_p)	Inducible	0.169705	0.770016	0.520949	0.49977	0.755158	0.543228
promoter42(P19-P3_p)	Inducible	-0.211735	1.29083	2.10187	0.0668527	0.23876	0.111421
promoter43(P10-P3_p)	Inducible	-0.359578	3.90657	8.94075	0.263264	0.542836	0.325018
promoter44(P4-P3_p)	Inducible	-0.0378224	0.460263	0.502144	0.915209	0.943514	0.915209
promoter45(P0-2-P3_dc)	Inducible	-0.619824	0.199187	0.830016	0.257646	0.536762	0.322057
promoter46(P19-P3_dc)	Inducible	-0.336044	0.215636	0.467482	0.0106528	0.0939954	0.0394548
promoter47(P10-P3_dc)	Inducible	-0.290338	0.10901	0.212717	0.00773065	0.0918166	0.0386533
promoter48(P4-P3_dc)	Inducible	-0.590321	0.0207789	0.0808992	0.00610511	0.0832515	0.0359124
promoter49(P0-2-P3_dp)	Inducible	-0.441562	0.226053	0.624845	0.276214	0.552428	0.336846
promoter50(P19-P3_dp)	Inducible	-0.325488	1.51931	3.21465	0.0239023	0.143186	0.0566086
promoter51(P10-P3_dp)	Inducible	-0.293783	0.267776	0.52669	0.0222145	0.140223	0.0560891
promoter52(P4-P3_dp)	Inducible	-0.148239	0.377457	0.531014	0.440763	0.692298	0.49524
promoter53(P0-2-P3_cp)	Inducible	-0.271131	0.775406	1.44764	0.0755621	0.249106	0.11994
promoter54(P19-P3_cp)	Inducible	-0.301878	1.51883	3.0436	0.371037	0.65757	0.435831
promoter55(P10-P3_cp)	Inducible	0.811999	10.0997	1.55707	0.00227482	0.0568705	0.0227482
promoter56(P4-P3_cp)	Inducible	-0.131443	43.7079	59.1565	0.39996	0.661611	0.459725
promoter57(P0-2-P3_dcp)	Inducible	-0.351864	0.0358244	0.0805458	0.0174294	0.13072	0.0528162
promoter58(P19-P3_dcp)	Inducible	-0.351535	0.289132	0.649578	0.0231046	0.141457	0.0563528
promoter59(P10-P3_dcp)	Inducible	-0.282111	0.706943	1.35362	0.0201345	0.139393	0.0559293
promoter60(P4-P3_dcp)	Inducible	-0.149122	0.0366377	0.0516476	0.0923211	0.276939	0.135766
promoter61(P0-2-P21_d)	Inducible	-0.267546	0.0850469	0.157473	0.364369	0.65066	0.433773
promoter65(P0-2-P21_c)	Inducible	-0.360489	0.114857	0.263418	0.0442364	0.192208	0.0834649
promoter66(P19-P21_c)	Inducible	-0.435754	2.73847	7.46899	0.000421932	0.0316449	0.0105483
promoter67(P10-P21_c)	Inducible	-0.0530533	1.32961	1.50238	0.708541	0.850249	0.74249
promoter68(P4-P21_c)	Inducible	-0.321319	0.432798	0.906994	0.00145141	0.0483802	0.0181426
promoter70(P19-P21_p)	Inducible	0.517275	13.4506	4.08757	0.000248711	0.0248711	0.00829035
promoter71(P10-P21_p)	Inducible	1.16815	5.19276	0.352569	0.00701124	0.0876405	0.0369013
promoter72(P4-P21_p)	Inducible	-0.551652	1.10667	3.94158	0.0687325	0.239764	0.112676
promoter73(P0-2-P21_dc)	Inducible	-0.32261	0.11029	0.231817	0.0224356	0.140223	0.0560891
promoter74(P19-P21_dc)	Inducible	-0.35815	0.200527	0.457428	0.0509952	0.203981	0.0894653
promoter75(P10-P21_dc)	Inducible	-0.303269	0.724238	1.45596	0.0387604	0.18716	0.0818827
promoter76(P4-P21_dc)	Inducible	-0.23215	0.249595	0.425977	0.0633083	0.234475	0.107302
promoter77(P0-2-P21_dp)	Inducible	-0.568267	0.111635	0.413113	0.243983	0.511852	0.308839
promoter78(P19-P21_dp)	Inducible	0.25787	0.973238	0.537463	0.0243417	0.143186	0.0566086
promoter79(P10-P21_dp)	Inducible	1.49439	27.9886	0.896579	0.000235065	0.0248711	0.00829035
promoter80(P4-P21_dp)	Inducible	0.21891	2.05996	1.24437	0.480587	0.743176	0.533985
promoter81(P0-2-P21_cp)	Inducible	-0.0450192	0.337025	0.373837	0.886675	0.926838	0.895632
promoter82(P19-P21_cp)	Inducible	-0.475405	3.06473	9.15792	0.0359943	0.183022	0.0782486
promoter83(P10-P21_cp)	Inducible	-0.304069	0.53156	1.07059	0.0181264	0.132632	0.0532247
promoter84(P4-P21_cp)	Inducible	-0.435388	0.241897	0.659203	0.0051839	0.081851	0.0345593
promoter85(P0-2-P21_dcp)	Inducible	-0.403776	0.0404357	0.102457	0.0113898	0.0976268	0.0406778
promoter86(P19-P21_dcp)	Inducible	-0.522225	1.36919	4.5571	0.0719315	0.242466	0.116018
promoter87(P10-P21_dcp)	Inducible	-0.356803	0.0844952	0.192148	0.0102678	0.0933435	0.0394548
promoter88(P4-P21_dcp)	Inducible	-0.29667	0.0314319	0.0622359	0.07883	0.25429	0.123172
promoter90(NA-P2)	Constitutive	-0.253284	0.0570143	0.102157	0.0460019	0.192208	0.0836398
promoter91(NA-P3)	Constitutive	-0.357113	1.03391	2.35287	0.131372	0.335764	0.172858
promoter92(NA-P4)	Constitutive	-0.351258	0.0934688	0.209857	0.000911076	0.0436964	0.0145655
promoter93(NA-P5)	Constitutive	-0.360143	0.0811277	0.185914	0.00222693	0.0568705	0.0227482
promoter94(NA-P6)	Constitutive	-0.408441	0.15	0.384178	0.00404614	0.0772609	0.0312723
promoter96(NA-P8)	Constitutive	1.42371	13.5762	0.51176	0.29159	0.568032	0.351313
promoter97(NA-P9)	Constitutive	-0.256635	0.438654	0.792058	0.0429414	0.189447	0.0825796
promoter98(NA-P10)	Constitutive	-0.414122	0.587352	1.52412	0.0421449	0.189447	0.0825796
promoter99(NA-P11)	Constitutive	-0.670582	1.68065	7.87154	0.104066	0.289313	0.144656
promoter100(NA-P12)	Constitutive	-0.455315	0.244416	0.697341	0.166629	0.390536	0.213627
promoter101(NA-P13)	Constitutive	-0.37428	6.28714	14.8845	0.00437812	0.0772609	0.0312723
promoter102(NA-P14)	Constitutive	-0.414356	2.89475	7.51564	0.0097074	0.0918166	0.0391751
promoter103(NA-P15)	Constitutive	-0.294382	0.277728	0.547018	0.540157	0.772898	0.574635
promoter104(NA-P16)	Constitutive	-0.31347	2.64986	5.45372	0.00424745	0.0772609	0.0312723
promoter105(NA-P17)	Constitutive	-0.303763	138.073	277.889	0.512939	0.755268	0.551548
promoter106(NA-P18)	Constitutive	-0.358484	6.00274	13.7036	0.0456115	0.192208	0.0836398
promoter107(NA-P19)	Constitutive	-0.375325	0.376796	0.894194	0.14472	0.358809	0.187948

### Sheet: 100ng
Promoter (ID and schematic)	Promoter Type	Fold change vs no induction	Expression under induction	Expression under no induction	P-value	P-value adjusted (all)	P-value adjusted (endpoint)
promoter1(P0-2-P0-1)	Inducible	-0.162148	0.37525	0.54509	0.226387	0.481676	0.431416
promoter2(P0-2-P1_n)	Inducible	-0.106187	0.219932	0.28085	0.524393	0.75999	0.767589
promoter3(P0-2-P3_n)	Inducible	-0.262393	0.546521	1	0.183833	0.424231	0.408961
promoter5(P0-2-P1_d)	Inducible	-0.0519788	0.351129	0.395773	0.630269	0.815003	0.833554
promoter6(P19-P1_d)	Inducible	-0.0827439	1.15313	1.39515	0.350182	0.640442	0.579809
promoter7(P10-P1_d)	Inducible	-0.069915	0.0955917	0.112288	0.703049	0.847047	0.855518
promoter8(P4-P1_d)	Inducible	-0.0398695	0.112036	0.122808	0.840615	0.903887	0.912926
promoter9(P0-2-P1_c)	Inducible	-0.146214	0.246007	0.344478	0.339003	0.627784	0.570655
promoter10(P19-P1_c)	Inducible	-0.164428	0.610442	0.8914	0.0718497	0.242466	0.338742
promoter11(P10-P1_c)	Inducible	-0.0440796	0.031058	0.0343758	0.796863	0.897177	0.906149
promoter12(P4-P1_c)	Inducible	-0.0913595	0.230974	0.285051	0.680603	0.84025	0.855518
promoter13(P0-2-P1_p)	Inducible	-0.0810869	0.103442	0.124676	0.602354	0.796062	0.822132
promoter14(P19-P1_p)	Inducible	-0.248814	4.0595	7.19923	0.132067	0.335764	0.370522
promoter15(P10-P1_p)	Inducible	-0.18377	0.129636	0.197924	0.156402	0.372385	0.375684
promoter16(P4-P1_p)	Inducible	-0.187764	0.197814	0.304805	0.223148	0.481676	0.431416
promoter17(P0-2-P1_dc)	Inducible	0.0297309	0.120225	0.11227	0.885138	0.926838	0.93228
promoter18(P19-P1_dc)	Inducible	-0.231499	1.09477	1.86562	0.0315171	0.168842	0.328669
promoter19(P10-P1_dc)	Inducible	-0.21218	0.133956	0.218344	0.215302	0.474282	0.431416
promoter20(P4-P1_dc)	Inducible	-0.0324102	0.100135	0.107894	0.861478	0.923012	0.925631
promoter21(P0-2-P1_dp)	Inducible	-0.0947666	0.0946503	0.11773	0.62552	0.815003	0.833554
promoter22(P19-P1_dp)	Inducible	-0.24032	1.36197	2.36858	0.153322	0.37094	0.375684
promoter23(P10-P1_dp)	Inducible	-0.126855	0.0552572	0.074002	0.356513	0.640442	0.580771
promoter24(P4-P1_dp)	Inducible	-0.133396	0.185716	0.25249	0.41461	0.661611	0.654306
promoter25(P0-2-P1_cp)	Inducible	-0.129156	0.023695	0.0319016	0.411487	0.661611	0.654306
promoter26(P19-P1_cp)	Inducible	-0.188865	0.665484	1.02802	0.00580533	0.0832515	0.117268
promoter27(P10-P1_cp)	Inducible	-0.13579	0.270058	0.369187	0.223298	0.481676	0.431416
promoter28(P4-P1_cp)	Inducible	-0.0765493	0.0870773	0.103861	0.690856	0.842788	0.855518
promoter29(P0-2-P1_dcp)	Inducible	-0.077239	0.109557	0.130881	0.691086	0.842788	0.855518
promoter30(P19-P1_dcp)	Inducible	-0.351331	0.767089	1.72257	0.126288	0.335278	0.370522
promoter31(P10-P1_dcp)	Inducible	-0.212721	0.148964	0.243109	0.146874	0.361165	0.375684
promoter32(P4-P1_dcp)	Inducible	-0.14949	0.16015	0.225952	0.307623	0.580421	0.535689
promoter33(P0-2-P3_d)	Inducible	0.276009	0.472803	0.250421	0.501502	0.755158	0.747755
promoter34(P19-P3_d)	Inducible	-0.0563539	1.19825	1.36427	0.807459	0.897177	0.906149
promoter35(P10-P3_d)	Inducible	-0.0858087	0.2758	0.33605	0.568778	0.789969	0.797869
promoter36(P4-P3_d)	Inducible	-0.263897	0.163614	0.300412	0.0992782	0.28578	0.345762
promoter37(P0-2-P3_c)	Inducible	-0.381363	0.0515329	0.124008	0.0556118	0.216669	0.338742
promoter38(P19-P3_c)	Inducible	-0.0363389	2.55294	2.77574	0.802296	0.897177	0.906149
promoter39(P10-P3_c)	Inducible	-0.190838	0.301633	0.468076	0.303407	0.579111	0.535689
promoter40(P4-P3_c)	Inducible	0.139816	0.194737	0.141134	0.587273	0.796062	0.812528
promoter41(P0-2-P3_p)	Inducible	-0.0768607	0.43645	0.520949	0.832235	0.900292	0.912926
promoter42(P19-P3_p)	Inducible	-0.175616	1.40278	2.10187	0.0992071	0.28578	0.345762
promoter43(P10-P3_p)	Inducible	-0.464667	3.06695	8.94075	0.216589	0.474282	0.431416
promoter44(P4-P3_p)	Inducible	0.145527	0.702029	0.502144	0.635481	0.816207	0.833554
promoter45(P0-2-P3_dc)	Inducible	-0.578559	0.219042	0.830016	0.26599	0.542836	0.496565
promoter46(P19-P3_dc)	Inducible	-0.216501	0.283965	0.467482	0.0665574	0.23876	0.338742
promoter47(P10-P3_dc)	Inducible	-0.138822	0.154519	0.212717	0.103186	0.289313	0.347393
promoter48(P4-P3_dc)	Inducible	0.0562121	0.092078	0.0808992	0.806119	0.897177	0.906149
promoter49(P0-2-P3_dp)	Inducible	-0.0345069	0.577119	0.624845	0.907538	0.942081	0.944962
promoter50(P19-P3_dp)	Inducible	-0.175882	2.14413	3.21465	0.0922643	0.276939	0.345762
promoter51(P10-P3_dp)	Inducible	-0.152515	0.370715	0.52669	0.0737853	0.245951	0.338742
promoter52(P4-P3_dp)	Inducible	-0.413171	0.205086	0.531014	0.0573523	0.220586	0.338742
promoter53(P0-2-P3_cp)	Inducible	-0.162381	0.996046	1.44764	0.159945	0.377822	0.375684
promoter54(P19-P3_cp)	Inducible	-0.0879505	2.48564	3.0436	0.730219	0.861755	0.878002
promoter55(P10-P3_cp)	Inducible	0.774323	9.26046	1.55707	0.00831808	0.0918166	0.130634
promoter56(P4-P3_cp)	Inducible	-0.295881	29.931	59.1565	0.175834	0.408915	0.403618
promoter57(P0-2-P3_dcp)	Inducible	0.0126122	0.0829192	0.0805458	0.94868	0.9615	0.958167
promoter58(P19-P3_dcp)	Inducible	-0.158433	0.451023	0.649578	0.117463	0.317466	0.370522
promoter59(P10-P3_dcp)	Inducible	-0.223983	0.808188	1.35362	0.0391605	0.18716	0.328669
promoter60(P4-P3_dcp)	Inducible	0.00901532	0.0527309	0.0516476	0.964618	0.971092	0.964618
promoter61(P0-2-P21_d)	Inducible	0.0161937	0.163455	0.157473	0.922464	0.947737	0.950703
promoter65(P0-2-P21_c)	Inducible	-0.0807924	0.218702	0.263418	0.451734	0.705834	0.69129
promoter66(P19-P21_c)	Inducible	-0.305989	3.6921	7.46899	0.00123149	0.0461808	0.0889569
promoter67(P10-P21_c)	Inducible	0.0465228	1.67225	1.50238	0.776457	0.889409	0.906149
promoter68(P4-P21_c)	Inducible	-0.116144	0.694161	0.906994	0.137784	0.344461	0.375684
promoter69(P0-2-P21_p)	Inducible	-0.111959	0.772754	1	0.42265	0.667342	0.656733
promoter70(P19-P21_p)	Inducible	0.0250145	4.32992	4.08757	0.567861	0.789969	0.797869
promoter71(P10-P21_p)	Inducible	1.04856	3.94279	0.352569	0.00293424	0.0677133	0.0987862
promoter72(P4-P21_p)	Inducible	-0.477068	1.31402	3.94158	0.0778139	0.253741	0.339415
promoter73(P0-2-P21_dc)	Inducible	-0.0916723	0.187704	0.231817	0.543605	0.772898	0.784344
promoter74(P19-P21_dc)	Inducible	-0.321	0.218435	0.457428	0.042304	0.189447	0.328669
promoter75(P10-P21_dc)	Inducible	-0.171812	0.980254	1.45596	0.0806531	0.254694	0.339415
promoter76(P4-P21_dc)	Inducible	-0.127444	0.317645	0.425977	0.15167	0.369928	0.375684
promoter77(P0-2-P21_dp)	Inducible	-0.0760127	0.346782	0.413113	0.820613	0.898482	0.91079
promoter78(P19-P21_dp)	Inducible	0.00658371	0.545673	0.537463	0.946042	0.9615	0.958167
promoter79(P10-P21_dp)	Inducible	1.44027	24.709	0.896579	0.00495925	0.081851	0.117268
promoter80(P4-P21_dp)	Inducible	0.387714	3.03852	1.24437	0.127566	0.335306	0.370522
promoter81(P0-2-P21_cp)	Inducible	-0.134315	0.274389	0.373837	0.6982	0.844597	0.855518
promoter82(P19-P21_cp)	Inducible	-0.349327	4.09704	9.15792	0.0370189	0.185094	0.328669
promoter83(P10-P21_cp)	Inducible	-0.186215	0.697279	1.07059	0.061002	0.228757	0.338742
promoter84(P4-P21_cp)	Inducible	-0.253985	0.367311	0.659203	0.0686064	0.239764	0.338742
promoter85(P0-2-P21_dcp)	Inducible	-0.203533	0.0641221	0.102457	0.129872	0.335764	0.370522
promoter86(P19-P21_dcp)	Inducible	-0.356777	2.00406	4.5571	0.0932361	0.276939	0.345762
promoter87(P10-P21_dcp)	Inducible	-0.162409	0.132198	0.192148	0.066571	0.23876	0.338742
promoter88(P4-P21_dcp)	Inducible	0.111313	0.0804183	0.0622359	0.663035	0.835758	0.855518
promoter90(NA-P2)	Constitutive	0.0348257	0.110686	0.102157	0.886127	0.926838	0.93228
promoter91(NA-P3)	Constitutive	-0.258203	1.29836	2.35287	0.194358	0.438401	0.408961
promoter92(NA-P4)	Constitutive	-0.0444133	0.189457	0.209857	0.786834	0.89615	0.906149
promoter93(NA-P5)	Constitutive	-0.167145	0.126522	0.185914	0.192788	0.438154	0.408961
promoter94(NA-P6)	Constitutive	-0.166064	0.262101	0.384178	0.192602	0.438154	0.408961
promoter96(NA-P8)	Constitutive	0.838389	3.52741	0.51176	0.0337402	0.174518	0.328669
promoter97(NA-P9)	Constitutive	-0.140985	0.572495	0.792058	0.0892068	0.275897	0.345762
promoter98(NA-P10)	Constitutive	-0.263954	0.829977	1.52412	0.0699583	0.241236	0.338742
promoter99(NA-P11)	Constitutive	-0.386008	3.23632	7.87154	0.155505	0.372385	0.375684
promoter100(NA-P12)	Constitutive	-0.237589	0.403511	0.697341	0.304998	0.579111	0.535689
promoter101(NA-P13)	Constitutive	-0.266366	8.0606	14.8845	0.00176152	0.0528457	0.0889569
promoter102(NA-P14)	Constitutive	-0.247095	4.25472	7.51564	0.0209071	0.139393	0.263952
promoter103(NA-P15)	Constitutive	0.215299	0.89805	0.547018	0.503439	0.755158	0.747755
promoter104(NA-P16)	Constitutive	-0.199172	3.44763	5.45372	0.00905386	0.0918166	0.130634
promoter105(NA-P17)	Constitutive	-0.68243	57.7352	277.889	0.326911	0.609151	0.559627
promoter106(NA-P18)	Constitutive	-0.18034	9.04677	13.7036	0.114244	0.314433	0.370522
promoter107(NA-P19)	Constitutive	-0.20212	0.561451	0.894194	0.270407	0.546955	0.496565

### Sheet: 50ng
Promoter (ID and schematic)	Promoter Type	Fold change vs no induction	Expression under induction	Expression under no induction	P-value	P-value adjusted (all)	P-value adjusted (endpoint)
promoter1(P0-2-P0-1)	Inducible	0.0388027	0.596034	0.54509	0.690582	0.842788	0.928009
promoter2(P0-2-P1_n)	Inducible	-0.113314	0.216352	0.28085	0.408038	0.661611	0.928009
promoter5(P0-2-P1_d)	Inducible	0.0384804	0.43244	0.395773	0.66276	0.835758	0.928009
promoter6(P19-P1_d)	Inducible	0.061684	1.60808	1.39515	0.135468	0.341517	0.928009
promoter7(P10-P1_d)	Inducible	0.0206457	0.117755	0.112288	0.866101	0.924663	0.952142
promoter8(P4-P1_d)	Inducible	-0.0229345	0.116491	0.122808	0.528807	0.762702	0.928009
promoter9(P0-2-P1_c)	Inducible	-0.0388946	0.314969	0.344478	0.517332	0.755268	0.928009
promoter10(P19-P1_c)	Inducible	0.0558215	1.01366	0.8914	0.598297	0.796062	0.928009
promoter11(P10-P1_c)	Inducible	-0.135471	0.0251641	0.0343758	0.203767	0.456194	0.928009
promoter12(P4-P1_c)	Inducible	-0.000933497	0.284439	0.285051	0.994499	0.996825	0.996825
promoter13(P0-2-P1_p)	Inducible	0.0337076	0.134738	0.124676	0.758173	0.885649	0.928009
promoter14(P19-P1_p)	Inducible	-0.0536265	6.36297	7.19923	0.614024	0.804398	0.928009
promoter15(P10-P1_p)	Inducible	-0.0224858	0.187937	0.197924	0.628692	0.815003	0.928009
promoter16(P4-P1_p)	Inducible	-0.0434776	0.275769	0.304805	0.0583013	0.221397	0.928009
promoter17(P0-2-P1_dc)	Inducible	-0.000306625	0.112191	0.11227	0.996825	0.996825	0.996825
promoter18(P19-P1_dc)	Inducible	0.104592	2.37364	1.86562	0.541305	0.772898	0.928009
promoter19(P10-P1_dc)	Inducible	0.073328	0.258506	0.218344	0.355909	0.640442	0.928009
promoter20(P4-P1_dc)	Inducible	0.0146827	0.111604	0.107894	0.677927	0.84025	0.928009
promoter21(P0-2-P1_dp)	Inducible	-0.0669075	0.100921	0.11773	0.290254	0.568032	0.928009
promoter22(P19-P1_dp)	Inducible	-0.025563	2.23318	2.36858	0.820421	0.898482	0.928009
promoter23(P10-P1_dp)	Inducible	-0.135577	0.0541585	0.074002	0.2311	0.48824	0.928009
promoter24(P4-P1_dp)	Inducible	-0.0505294	0.224758	0.25249	0.41016	0.661611	0.928009
promoter25(P0-2-P1_cp)	Inducible	-0.0895023	0.0259603	0.0319016	0.280582	0.557025	0.928009
promoter26(P19-P1_cp)	Inducible	0.0041851	1.03798	1.02802	0.945958	0.9615	0.975519
promoter27(P10-P1_cp)	Inducible	0.0158758	0.382932	0.369187	0.813066	0.898482	0.928009
promoter28(P4-P1_cp)	Inducible	-0.0495874	0.0926545	0.103861	0.587803	0.796062	0.928009
promoter29(P0-2-P1_dcp)	Inducible	0.029038	0.139931	0.130881	0.641076	0.818394	0.928009
promoter30(P19-P1_dcp)	Inducible	-0.0698113	1.46678	1.72257	0.607896	0.799863	0.928009
promoter31(P10-P1_dcp)	Inducible	-0.0284359	0.227701	0.243109	0.766359	0.889181	0.928009
promoter32(P4-P1_dcp)	Inducible	-0.0270827	0.212292	0.225952	0.806503	0.897177	0.928009
promoter33(P0-2-P3_d)	Inducible	0.120654	0.330617	0.250421	0.557639	0.781736	0.928009
promoter34(P19-P3_d)	Inducible	0.0199003	1.42824	1.36427	0.912799	0.943514	0.961352
promoter35(P10-P3_d)	Inducible	0.0407161	0.369079	0.33605	0.825392	0.900292	0.928009
promoter36(P4-P3_d)	Inducible	-0.115839	0.230079	0.300412	0.380116	0.661611	0.928009
promoter37(P0-2-P3_c)	Inducible	-0.077597	0.103717	0.124008	0.577247	0.796062	0.928009
promoter38(P19-P3_c)	Inducible	-0.041409	2.5233	2.77574	0.795344	0.897177	0.928009
promoter39(P10-P3_c)	Inducible	-0.00439135	0.463367	0.468076	0.963622	0.971092	0.98349
promoter40(P4-P3_c)	Inducible	0.218178	0.233244	0.141134	0.588609	0.796062	0.928009
promoter41(P0-2-P3_p)	Inducible	-0.105813	0.408302	0.520949	0.693949	0.842853	0.928009
promoter42(P19-P3_p)	Inducible	-0.0288601	1.96673	2.10187	0.770623	0.889181	0.928009
promoter43(P10-P3_p)	Inducible	-0.239937	5.14561	8.94075	0.37344	0.65757	0.928009
promoter44(P4-P3_p)	Inducible	-0.311971	0.244826	0.502144	0.412971	0.661611	0.928009
promoter45(P0-2-P3_dc)	Inducible	-0.302066	0.414019	0.830016	0.412752	0.661611	0.928009
promoter46(P19-P3_dc)	Inducible	0.0461461	0.51989	0.467482	0.48739	0.746005	0.928009
promoter47(P10-P3_dc)	Inducible	0.00906308	0.217203	0.212717	0.788612	0.89615	0.928009
promoter48(P4-P3_dc)	Inducible	0.0846418	0.0983073	0.0808992	0.510849	0.755268	0.928009
promoter49(P0-2-P3_dp)	Inducible	-0.692094	0.126963	0.624845	0.206141	0.458092	0.928009
promoter50(P19-P3_dp)	Inducible	0.0572868	3.66792	3.21465	0.412476	0.661611	0.928009
promoter51(P10-P3_dp)	Inducible	-0.0161259	0.507492	0.52669	0.758706	0.885649	0.928009
promoter52(P4-P3_dp)	Inducible	-0.0244991	0.501888	0.531014	0.928701	0.950888	0.967804
promoter53(P0-2-P3_cp)	Inducible	-0.0286615	1.35518	1.44764	0.732492	0.861755	0.928009
promoter54(P19-P3_cp)	Inducible	0.573044	11.3876	3.0436	0.381718	0.661611	0.928009
promoter55(P10-P3_cp)	Inducible	0.351327	3.49652	1.55707	0.0284551	0.15521	0.92606
promoter56(P4-P3_cp)	Inducible	0.134388	80.6103	59.1565	0.518617	0.755268	0.928009
promoter57(P0-2-P3_dcp)	Inducible	-0.0396022	0.0735259	0.0805458	0.404469	0.661611	0.928009
promoter58(P19-P3_dcp)	Inducible	-0.0262805	0.611436	0.649578	0.724285	0.858836	0.928009
promoter59(P10-P3_dcp)	Inducible	-0.0625055	1.17217	1.35362	0.265934	0.542836	0.928009
promoter60(P4-P3_dcp)	Inducible	-0.0769343	0.0432629	0.0516476	0.600046	0.796062	0.928009
promoter61(P0-2-P21_d)	Inducible	0.101252	0.198818	0.157473	0.551767	0.777136	0.928009
promoter65(P0-2-P21_c)	Inducible	0.071032	0.310226	0.263418	0.596668	0.796062	0.928009
promoter66(P19-P21_c)	Inducible	0.028842	7.98185	7.46899	0.585904	0.796062	0.928009
promoter67(P10-P21_c)	Inducible	0.0931022	1.86158	1.50238	0.407088	0.661611	0.928009
promoter68(P4-P21_c)	Inducible	-0.013086	0.880072	0.906994	0.550815	0.777136	0.928009
promoter70(P19-P21_p)	Inducible	-0.0378923	3.74604	4.08757	0.59845	0.796062	0.928009
promoter71(P10-P21_p)	Inducible	0.332276	0.75774	0.352569	0.0269834	0.149908	0.92606
promoter72(P4-P21_p)	Inducible	-0.151466	2.78102	3.94158	0.296785	0.574422	0.928009
promoter73(P0-2-P21_dc)	Inducible	-0.0137376	0.224599	0.231817	0.834271	0.900292	0.928009
promoter74(P19-P21_dc)	Inducible	-0.0696003	0.389693	0.457428	0.396305	0.661611	0.928009
promoter75(P10-P21_dc)	Inducible	-0.0569853	1.27692	1.45596	0.404965	0.661611	0.928009
promoter76(P4-P21_dc)	Inducible	-0.00976821	0.416503	0.425977	0.884819	0.926838	0.952142
promoter77(P0-2-P21_dp)	Inducible	0.128606	0.555488	0.413113	0.723743	0.858836	0.928009
promoter78(P19-P21_dp)	Inducible	-0.0811035	0.445908	0.537463	0.409122	0.661611	0.928009
promoter79(P10-P21_dp)	Inducible	0.495587	2.80657	0.896579	0.0251523	0.14511	0.92606
promoter80(P4-P21_dp)	Inducible	0.446736	3.48084	1.24437	0.0467707	0.192208	0.92606
promoter81(P0-2-P21_cp)	Inducible	0.0867187	0.456458	0.373837	0.768153	0.889181	0.928009
promoter82(P19-P21_cp)	Inducible	-0.0774626	7.66186	9.15792	0.458246	0.712299	0.928009
promoter83(P10-P21_cp)	Inducible	-0.0246466	1.01152	1.07059	0.659631	0.835758	0.928009
promoter84(P4-P21_cp)	Inducible	-0.064872	0.567737	0.659203	0.271654	0.546955	0.928009
promoter85(P0-2-P21_dcp)	Inducible	-0.0335243	0.0948455	0.102457	0.51019	0.755268	0.928009
promoter86(P19-P21_dcp)	Inducible	-0.0622857	3.94823	4.5571	0.590571	0.796062	0.928009
promoter87(P10-P21_dcp)	Inducible	-0.0548474	0.169351	0.192148	0.312154	0.585288	0.928009
promoter88(P4-P21_dcp)	Inducible	0.0919517	0.0769118	0.0622359	0.39962	0.661611	0.928009
promoter90(NA-P2)	Constitutive	0.0798927	0.122789	0.102157	0.636642	0.816207	0.928009
promoter91(NA-P3)	Constitutive	-0.0577228	2.06004	2.35287	0.670265	0.84025	0.928009
promoter92(NA-P4)	Constitutive	0.0380302	0.229063	0.209857	0.282226	0.557025	0.928009
promoter93(NA-P5)	Constitutive	-0.0220849	0.176696	0.185914	0.300688	0.578246	0.928009
promoter94(NA-P6)	Constitutive	-0.0739814	0.324004	0.384178	0.0466136	0.192208	0.92606
promoter96(NA-P8)	Constitutive	0.459276	1.47347	0.51176	0.226388	0.481676	0.928009
promoter97(NA-P9)	Constitutive	0.0775531	0.946913	0.792058	0.483243	0.743451	0.928009
promoter98(NA-P10)	Constitutive	-0.0754245	1.28114	1.52412	0.348436	0.640442	0.928009
promoter99(NA-P11)	Constitutive	0.0259107	8.35546	7.87154	0.88047	0.926838	0.952142
promoter100(NA-P12)	Constitutive	-0.0459542	0.627322	0.697341	0.818783	0.898482	0.928009
promoter101(NA-P13)	Constitutive	-0.0405503	13.5576	14.8845	0.408312	0.661611	0.928009
promoter102(NA-P14)	Constitutive	-0.0594266	6.5545	7.51564	0.354713	0.640442	0.928009
promoter103(NA-P15)	Constitutive	0.141583	0.757853	0.547018	0.680331	0.84025	0.928009
promoter104(NA-P16)	Constitutive	-0.0218816	5.18575	5.45372	0.515082	0.755268	0.928009
promoter105(NA-P17)	Constitutive	-0.0983171	221.592	277.889	0.830119	0.900292	0.928009
promoter106(NA-P18)	Constitutive	0.0320781	14.7541	13.7036	0.680272	0.84025	0.928009
promoter107(NA-P19)	Constitutive	-0.0169407	0.859985	0.894194	0.90227	0.939864	0.96048
